# Longitudinal metatranscriptomic sequencing of Southern California wastewater representing 16 million people from August 2020-21 reveals widespread transcription of antibiotic resistance genes

**DOI:** 10.1101/2022.08.02.502560

**Authors:** Jason A. Rothman, Andrew Saghir, Seung-Ah Chung, Nicholas Boyajian, Thao Dinh, Jinwoo Kim, Jordan Oval, Vivek Sharavanan, Courtney York, Amity G. Zimmer-Faust, Kylie Langlois, Joshua A. Steele, John F. Griffith, Katrine L. Whiteson

## Abstract

Municipal wastewater provides a representative sample of human fecal waste across a catchment area and contains a wide diversity of microbes. Sequencing wastewater samples provides information about human-associated and medically-important microbial populations, and may be useful to assay disease prevalence and antimicrobial resistance (AMR).

Here, we present a study in which we used untargeted metatranscriptomic sequencing on RNA extracted from 275 sewage influent samples obtained from eight wastewater treatment plants (WTPs) representing approximately 16 million people in Southern California between August 2020 – August 2021. We characterized bacterial and viral transcripts, assessed metabolic pathway activity, and identified over 2,000 AMR genes/variants across all samples. Because we did not deplete ribosomal RNA, we have a unique window into AMR carried as ribosomal mutants. We show that AMR diversity varied between WTPs and that the relative abundance of many individual AMR genes/variants increased over time and may be connected to antibiotic use during the COVID-19 pandemic. Similarly, we detected transcripts mapping to human pathogenic bacteria and viruses suggesting RNA sequencing is a powerful tool for wastewater-based epidemiology and that there are geographical signatures to microbial transcription. We captured the transcription of gene pathways common to bacterial cell processes, including central carbon metabolism, nucleotide synthesis/salvage, and amino acid biosynthesis. We also posit that due to the ubiquity of many viruses and bacteria in wastewater, new biological targets for microbial water quality assessment can be developed.

To the best of our knowledge, our study provides the most complete longitudinal metatranscriptomic analysis of a large population’s wastewater to date and demonstrates our ability to monitor the presence and activity of microbes in complex samples. By sequencing RNA, we can track the relative abundance of expressed AMR genes/variants and metabolic pathways, increasing our understanding of AMR activity across large human populations and sewer sheds.
