## supplemental file SF1 for "Longitudinal metatranscriptomic sequencing of Southern California wastewater representing 16 million people from August 2020-21 reveals widespread transcription of antibiotic resistance genes"

Sample	Plant	Collection_date	Month	Batch	County	Library_size
ESC_1_11_21	ESC	1_11_21	JAN_21	3	SD	2x100
ESC_1_18_21	ESC	1_18_21	JAN_21	3	SD	2x100
ESC_1_25_21	ESC	1_25_21	JAN_21	3	SD	2x100
ESC_1_4_21	ESC	1_4_21	JAN_21	3	SD	2x100
ESC_10_12_20	ESC	10_12_20	OCT_20	3	SD	2x100
ESC_10_19_20	ESC	10_19_20	OCT_20	3	SD	2x100
ESC_10_26_20	ESC	10_26_20	OCT_20	3	SD	2x100
ESC_10_5_20	ESC	10_5_20	OCT_20	3	SD	2x100
ESC_11_16_20	ESC	11_16_20	NOV_20	3	SD	2x100
ESC_11_2_20	ESC	11_2_20	NOV_20	3	SD	2x100
ESC_11_23_20	ESC	11_23_20	NOV_20	3	SD	2x100
ESC_11_30_20	ESC	11_30_20	NOV_20	3	SD	2x100
ESC_12_14_20	ESC	12_14_20	DEC_20	3	SD	2x100
ESC_12_21_20	ESC	12_21_20	DEC_20	3	SD	2x100
ESC_12_28_20	ESC	12_28_20	DEC_20	3	SD	2x100
ESC_12_7_20	ESC	12_7_20	DEC_20	3	SD	2x100
ESC_2_15_21	ESC	2_15_21	FEB_21	3	SD	2x100
ESC_2_22_21	ESC	2_22_21	FEB_21	3	SD	2x100
ESC_2_8_21	ESC	2_8_21	FEB_21	3	SD	2x100
ESC_3_1_21	ESC	3_1_21	MAR_21	3	SD	2x100
ESC_3_17_2021	ESC	3_17_2021	MAR_21	4	SD	2x100
ESC_3_22_2021	ESC	3_22_2021	MAR_21	4	SD	2x100
ESC_3_29_2021	ESC	3_29_2021	MAR_21	4	SD	2x100
ESC_3_8_2021	ESC	3_8_2021	MAR_21	4	SD	2x100
ESC_4_12_2021	ESC	4_12_2021	APR_21	4	SD	2x100
ESC_4_19_2021	ESC	4_19_2021	APR_21	4	SD	2x100
ESC_4_26_2021	ESC	4_26_2021	APR_21	4	SD	2x100
ESC_4_5_2021	ESC	4_5_2021	APR_21	4	SD	2x100
ESC_5_10_2021	ESC	5_10_2021	MAY_21	4	SD	2x100
ESC_5_24_2021	ESC	5_24_2021	MAY_21	4	SD	2x100
ESC_5_31_2021	ESC	5_31_2021	MAY_21	4	SD	2x100
ESC_6_14_2021	ESC	6_14_2021	JUN_21	4	SD	2x100
ESC_6_24_2021	ESC	6_24_2021	JUN_21	4	SD	2x100
ESC_6_9_2021	ESC	6_9_2021	JUN_21	4	SD	2x100
ESC_7_12_2021	ESC	7_12_2021	JUL_21	4	SD	2x100
ESC_7_19_2021	ESC	7_19_2021	JUL_21	4	SD	2x100
ESC_7_5_2021	ESC	7_5_2021	JUL_21	4	SD	2x100
ESC_8_10_20	ESC	8_10_20	AUG_20	3	SD	2x100
ESC_8_17_20	ESC	8_17_20	AUG_20	3	SD	2x100
ESC_8_24_20	ESC	8_24_20	AUG_20	3	SD	2x100
ESC_8_3_20	ESC	8_3_20	AUG_20	3	SD	2x100
ESC_8_31_20	ESC	8_31_20	AUG_20	3	SD	2x100
ESC_9_14_20	ESC	9_14_20	SEP_20	3	SD	2x100
ESC_9_21_20	ESC	9_21_20	SEP_20	3	SD	2x100
ESC_9_7_20	ESC	9_7_20	SEP_20	3	SD	2x100
HTP_01_03_2021	HTP	1_3_2021	JAN_21	2	LA	2x100
HTP_1_10_21	HTP	1_10_21	JAN_21	3	LA	2x100
HTP_1_12_21	HTP	1_12_21	JAN_21	3	LA	2x100
HTP_1_14_21	HTP	1_14_21	JAN_21	3	LA	2x100
HTP_1_19_21	HTP	1_19_21	JAN_21	3	LA	2x100
HTP_1_21_21	HTP	1_21_21	JAN_21	3	LA	2x100
HTP_1_24_21	HTP	1_24_21	JAN_21	3	LA	2x100
HTP_1_26_21	HTP	1_26_21	JAN_21	3	LA	2x100
HTP_1_28_21	HTP	1_28_21	JAN_21	3	LA	2x100
HTP_1_31_21	HTP	1_31_21	JAN_21	3	LA	2x100
HTP_1_5_21	HTP	1_5_21	JAN_21	3	LA	2x100
HTP_1_7_21	HTP	1_7_21	JAN_21	3	LA	2x100
HTP_10_02_2020	HTP	10_2_2020	OCT_20	1	LA	2x150
HTP_10_13_2020	HTP	10_13_2020	OCT_20	1	LA	2x150
HTP_10_20_2020	HTP	10_20_2020	OCT_20	1	LA	2x150
HTP_10_27_2020	HTP	10_27_2020	OCT_20	1	LA	2x150
HTP_11_17_2020	HTP	11_17_2020	NOV_20	2	LA	2x100
HTP_11_24_2020	HTP	11_24_2020	NOV_20	2	LA	2x100
HTP_11_3_2020	HTP	11_3_2020	NOV_20	2	LA	2x100
HTP_12_01_2020	HTP	12_1_2020	DEC_20	2	LA	2x100
HTP_12_04_2020	HTP	12_4_2020	DEC_20	2	LA	2x100
HTP_12_15_2020	HTP	12_15_2020	DEC_20	2	LA	2x100
HTP_12_22_2020	HTP	12_22_2020	DEC_20	2	LA	2x100
HTP_12_29_2020	HTP	12_29_2020	DEC_20	2	LA	2x100
HTP_2_10_21	HTP	2_10_21	FEB_21	3	LA	2x100
HTP_2_15_21	HTP	2_15_21	FEB_21	3	LA	2x100
HTP_2_16_21	HTP	2_16_21	FEB_21	3	LA	2x100
HTP_2_18_21	HTP	2_18_21	FEB_21	3	LA	2x100
HTP_2_2_21	HTP	2_2_21	FEB_21	3	LA	2x100
HTP_2_21_21	HTP	2_21_21	FEB_21	3	LA	2x100
HTP_2_23_21	HTP	2_23_21	FEB_21	3	LA	2x100
HTP_2_28_21	HTP	2_28_21	FEB_21	3	LA	2x100
HTP_2_4_21	HTP	2_4_21	FEB_21	3	LA	2x100
HTP_2_7_21	HTP	2_7_21	FEB_21	3	LA	2x100
HTP_2_9_21	HTP	2_9_21	FEB_21	3	LA	2x100
HTP_3_11_21	HTP	3_11_21	MAR_21	3	LA	2x100
HTP_3_14_21	HTP	3_14_21	MAR_21	3	LA	2x100
HTP_3_16_21	HTP	3_16_21	MAR_21	3	LA	2x100
HTP_3_18_2021	HTP	3_18_2021	MAR_21	4	LA	2x100
HTP_3_2_21	HTP	3_2_21	MAR_21	3	LA	2x100
HTP_3_21_2021	HTP	3_21_2021	MAR_21	4	LA	2x100
HTP_3_23_2021	HTP	3_23_2021	MAR_21	4	LA	2x100
HTP_3_25_2021	HTP	3_25_2021	MAR_21	4	LA	2x100
HTP_3_29_2021	HTP	3_29_2021	MAR_21	4	LA	2x100
HTP_3_30_2021	HTP	3_30_2021	MAR_21	4	LA	2x100
HTP_3_31_2021	HTP	3_31_2021	MAR_21	4	LA	2x100
HTP_3_4_21	HTP	3_4_21	MAR_21	3	LA	2x100
HTP_3_7_21	HTP	3_7_21	MAR_21	3	LA	2x100
HTP_3_9_21	HTP	3_9_21	MAR_21	3	LA	2x100
HTP_4_15_2021	HTP	4_15_2021	APR_21	4	LA	2x100
HTP_4_22_2021	HTP	4_22_2021	APR_21	4	LA	2x100
HTP_4_25_2021	HTP	4_25_2021	APR_21	4	LA	2x100
HTP_4_26_2021	HTP	4_26_2021	APR_21	4	LA	2x100
HTP_4_29_2021	HTP	4_29_2021	APR_21	4	LA	2x100
HTP_4_4_2021	HTP	4_4_2021	APR_21	4	LA	2x100
HTP_4_6_2021	HTP	4_6_2021	APR_21	4	LA	2x100
HTP_4_8_2021	HTP	4_8_2021	APR_21	4	LA	2x100
HTP_5_11_2021	HTP	5_11_2021	MAY_21	4	LA	2x100
HTP_5_13_2021	HTP	5_13_2021	MAY_21	4	LA	2x100
HTP_5_16_2021	HTP	5_16_2021	MAY_21	4	LA	2x100
HTP_5_18_2021	HTP	5_18_2021	MAY_21	4	LA	2x100
HTP_5_2_2021	HTP	5_2_2021	MAY_21	4	LA	2x100
HTP_5_20_2021	HTP	5_20_2021	MAY_21	4	LA	2x100
HTP_5_23_2021	HTP	5_23_2021	MAY_21	4	LA	2x100
HTP_5_24_2021	HTP	5_24_2021	MAY_21	4	LA	2x100
HTP_5_25_2021	HTP	5_25_2021	MAY_21	4	LA	2x100
HTP_5_31_2021	HTP	5_31_2021	MAY_21	4	LA	2x100
HTP_5_4_2021	HTP	5_4_2021	MAY_21	4	LA	2x100
HTP_5_6_2021	HTP	5_6_2021	MAY_21	4	LA	2x100
HTP_5_9_2021	HTP	5_9_2021	MAY_21	4	LA	2x100
HTP_6_1_2021	HTP	6_1_2021	JUN_21	4	LA	2x100
HTP_6_10_2021	HTP	6_10_2021	JUN_21	4	LA	2x100
HTP_6_15_2021	HTP	6_15_2021	JUN_21	4	LA	2x100
HTP_6_20_2021	HTP	6_20_2021	JUN_21	4	LA	2x100
HTP_6_24_2021	HTP	6_24_2021	JUN_21	4	LA	2x100
HTP_6_27_2021	HTP	6_27_2021	JUN_21	4	LA	2x100
HTP_6_3_2021	HTP	6_3_2021	JUN_21	4	LA	2x100
HTP_6_6_2021	HTP	6_6_2021	JUN_21	4	LA	2x100
HTP_7_1_2021	HTP	7_1_2021	JUL_21	4	LA	2x100
HTP_7_13_2021	HTP	7_13_2021	JUL_21	4	LA	2x100
HTP_7_15_2021	HTP	7_15_2021	JUL_21	4	LA	2x100
HTP_7_22_2021	HTP	7_22_2021	JUL_21	4	LA	2x100
HTP_7_29_2021	HTP	7_29_2021	JUL_21	4	LA	2x100
HTP_7_8_2021	HTP	7_8_2021	JUL_21	4	LA	2x100
HTP_8_11_2020	HTP	8_11_2020	AUG_20	1	LA	2x150
HTP_8_18_2020	HTP	8_18_2020	AUG_20	1	LA	2x150
HTP_8_25_2020	HTP	8_25_2020	AUG_20	1	LA	2x150
HTP_9_01_2020	HTP	9_1_2020	SEP_20	1	LA	2x150
HTP_9_08_2020	HTP	9_8_2020	SEP_20	1	LA	2x150
HTP_9_15_2020	HTP	9_15_2020	SEP_20	1	LA	2x150
HTP_9_22_2020	HTP	9_22_2020	SEP_20	2	LA	2x100
HTP_9_29_2020	HTP	9_29_2020	SEP_20	2	LA	2x100
JW_10_20_2020	JWPCP	10_20_2020	OCT_20	1	LA	2x150
JW_10_27_2020	JWPCP	10_27_2020	OCT_20	1	LA	2x150
JWPCP_10_06_2020	JWPCP	10_6_2020	OCT_20	1	LA	2x150
JWPCP_10_13_2020	JWPCP	10_13_2020	OCT_20	1	LA	2x150
JWPCP_11_10_2020	JWPCP	11_10_2020	NOV_20	2	LA	2x100
JWPCP_11_17_2020	JWPCP	11_17_2020	NOV_20	2	LA	2x100
JWPCP_11_3_2020	JWPCP	11_3_2020	NOV_20	2	LA	2x100
JWPCP_8_11_2020	JWPCP	8_11_2020	AUG_20	1	LA	2x150
JWPCP_8_18_2020	JWPCP	8_18_2020	AUG_20	1	LA	2x150
JWPCP_8_25_2020	JWPCP	8_25_2020	AUG_20	1	LA	2x150
JWPCP_9_01_2020	JWPCP	9_1_2020	SEP_20	1	LA	2x150
JWPCP_9_08_2020	JWPCP	9_8_2020	SEP_20	1	LA	2x150
JWPCP_9_15_2020	JWPCP	9_15_2020	SEP_20	1	LA	2x150
JWPCP_9_22_2020	JWPCP	9_22_2020	SEP_20	1	LA	2x150
JWPCP_9_29_2020	JWPCP	9_29_2020	SEP_20	2	LA	2x100
NC_10_09_2020	NC	10_9_2020	OCT_20	1	SD	2x150
NC_10_23_2020	NC	10_23_2020	OCT_20	1	SD	2x150
NC_11_6_2020	NC	11_6_2020	NOV_20	2	SD	2x100
NC_8_14_2020	NC	8_14_2020	AUG_20	1	SD	2x150
NC_8_28_2020	NC	8_28_2020	AUG_20	1	SD	2x150
NC_9_11_2020	NC	9_11_2020	SEP_20	1	SD	2x150
NC_9_25_2020	NC	9_25_2020	SEP_20	2	SD	2x100
OC_10_07_2020	OC	10_7_2020	OCT_20	1	OC	2x150
OC_10_21_2020	OC	10_21_20	OCT_20	2	OC	2x100
OC_11_11_2020	OC	11_11_2020	NOV_20	2	OC	2x100
OC_11_18_2020	OC	11_18_2020	NOV_20	2	OC	2x100
OC_11_25_2020	OC	11_25_2020	NOV_20	2	OC	2x100
OC_11_4_2020	OC	11_4_2020	NOV_20	2	OC	2x100
OC_11_9_2020	OC	11_9_2020	NOV_20	2	OC	2x100
OC_12_14_2020	OC	12_14_2020	DEC_20	2	OC	2x100
OC_12_21_2020	OC	12_21_2020	DEC_20	2	OC	2x100
OC_8_12_2020	OC	8_12_2020	AUG_20	1	OC	2x150
OC_8_19_2020	OC	8_19_2020	AUG_20	1	OC	2x150
OC_8_26_2020	OC	8_26_2020	AUG_20	1	OC	2x150
OC_9_02_2020	OC	9_2_2020	SEP_20	1	OC	2x150
OC_9_03_2020	OC	9_3_2020	SEP_20	1	OC	2x150
OC_9_16_2020	OC	9_16_2020	SEP_20	1	OC	2x150
OC_9_23_2020	OC	9_23_2020	SEP_20	1	OC	2x150
OC_9_30_2020	OC	9_30_2020	SEP_20	1	OC	2x150
PL_01_03_2021	PL	1_3_2021	JAN_21	2	SD	2x100
PL_01_04_2021	PL	1_4_2021	JAN_21	2	SD	2x100
PL_1_12_21	PL	1_12_21	JAN_21	3	SD	2x100
PL_1_13_21	PL	1_13_21	JAN_21	3	SD	2x100
PL_1_14_21	PL	1_14_21	JAN_21	3	SD	2x100
PL_1_17_21	PL	1_17_21	JAN_21	3	SD	2x100
PL_1_18_21	PL	1_18_21	JAN_21	3	SD	2x100
PL_1_20_21	PL	1_20_21	JAN_21	3	SD	2x100
PL_1_24_21	PL	1_24_21	JAN_21	3	SD	2x100
PL_1_25_21	PL	1_25_21	JAN_21	3	SD	2x100
PL_1_27_21	PL	1_27_21	JAN_21	3	SD	2x100
PL_1_31_21	PL	1_31_21	JAN_21	3	SD	2x100
PL_1_6_21	PL	1_6_21	JAN_21	3	SD	2x100
PL_10_22_2020	PL	10_22_2020	OCT_20	1	SD	2x150
PL_11_29_2020	PL	11_29_2020	NOV_20	2	SD	2x100
PL_11_30_2020	PL	11_30_2020	NOV_20	2	SD	2x100
PL_11_5_2020	PL	11_5_2020	NOV_20	2	SD	2x100
PL_12_14_2020	PL	12_14_2020	DEC_20	2	SD	2x100
PL_12_22_2020	PL	12_22_2020	DEC_20	2	SD	2x100
PL_12_28_2020	PL	12_28_2020	DEC_20	2	SD	2x100
PL_2_1_21	PL	2_1_21	FEB_21	3	SD	2x100
PL_2_10_21	PL	2_10_21	FEB_21	3	SD	2x100
PL_2_14_21	PL	2_14_21	FEB_21	3	SD	2x100
PL_2_15_21	PL	2_15_21	FEB_21	3	SD	2x100
PL_2_17_21	PL	2_17_21	FEB_21	3	SD	2x100
PL_2_21_21	PL	2_21_21	FEB_21	3	SD	2x100
PL_2_22_21	PL	2_22_21	FEB_21	3	SD	2x100
PL_2_28_21	PL	2_28_21	FEB_21	3	SD	2x100
PL_2_3_21	PL	2_3_21	FEB_21	3	SD	2x100
PL_2_7_21	PL	2_7_21	FEB_21	3	SD	2x100
PL_2_8_21	PL	2_8_21	FEB_21	3	SD	2x100
PL_3_1_21	PL	3_1_21	MAR_21	3	SD	2x100
PL_3_10_2021	PL	3_10_2021	MAR_21	4	SD	2x100
PL_3_14_2021	PL	3_14_2021	MAR_21	4	SD	2x100
PL_3_15_2021	PL	3_15_2021	MAR_21	4	SD	2x100
PL_3_18_2021	PL	3_18_2021	MAR_21	4	SD	2x100
PL_3_21_2021	PL	3_21_2021	MAR_21	4	SD	2x100
PL_3_22_2021	PL	3_22_2021	MAR_21	4	SD	2x100
PL_3_24_2021	PL	3_24_2021	MAR_21	4	SD	2x100
PL_3_28_2021	PL	3_28_2021	MAR_21	4	SD	2x100
PL_3_29_2021	PL	3_29_2021	MAR_21	4	SD	2x100
PL_3_3_2021	PL	3_3_2021	MAR_21	4	SD	2x100
PL_3_31_2021	PL	3_31_2021	MAR_21	4	SD	2x100
PL_3_7_2021	PL	3_7_2021	MAR_21	4	SD	2x100
PL_3_8_2021	PL	3_8_2021	MAR_21	4	SD	2x100
PL_4_14_2021	PL	4_14_2021	APR_21	4	SD	2x100
PL_4_21_2021	PL	4_21_2021	APR_21	4	SD	2x100
PL_4_25_2021	PL	4_25_2021	APR_21	4	SD	2x100
PL_4_26_2021	PL	4_26_2021	APR_21	4	SD	2x100
PL_4_28_2021	PL	4_28_2021	APR_21	4	SD	2x100
PL_4_4_2021	PL	4_4_2021	APR_21	4	SD	2x100
PL_4_5_2021	PL	4_5_2021	APR_21	4	SD	2x100
PL_4_7_2021	PL	4_7_2021	APR_21	4	SD	2x100
PL_5_10_2021	PL	5_10_2021	MAY_21	4	SD	2x100
PL_5_12_2021	PL	5_12_2021	MAY_21	4	SD	2x100
PL_5_17_2021	PL	5_17_2021	MAY_21	4	SD	2x100
PL_5_24_2021	PL	5_24_2021	MAY_21	4	SD	2x100
PL_5_3_2021	PL	5_3_2021	MAY_21	4	SD	2x100
PL_5_31_2021	PL	5_31_2021	MAY_21	4	SD	2x100
PL_5_4_2021	PL	5_4_2021	MAY_21	4	SD	2x100
PL_5_5_2021	PL	5_5_2021	MAY_21	4	SD	2x100
PL_5_9_2021	PL	5_9_2021	MAY_21	4	SD	2x100
PL_6_14_2021	PL	6_14_2021	JUN_21	4	SD	2x100
PL_6_2_2021	PL	6_2_2021	JUN_21	4	SD	2x100
PL_6_21_2021	PL	6_21_2021	JUN_21	4	SD	2x100
PL_6_28_2021	PL	6_28_2021	JUN_21	4	SD	2x100
PL_6_7_2021	PL	6_7_2021	JUN_21	4	SD	2x100
PL_7_12_2021	PL	7_12_2021	JUL_21	4	SD	2x100
PL_7_19_2021	PL	7_19_2021	JUL_21	4	SD	2x100
PL_7_25_2021	PL	7_25_2021	JUL_21	4	SD	2x100
PL_7_29_2021	PL	7_29_2021	JUL_21	4	SD	2x100
PL_7_5_2021	PL	7_5_2021	JUL_21	4	SD	2x100
PL_8_13_2020	PL	8_13_2020	AUG_20	1	SD	2x150
PL_8_27_2020	PL	8_27_2020	AUG_20	1	SD	2x150
PL_8_3_2021	PL	8_3_2021	AUG_21	4	SD	2x100
PL_9_10_2020	PL	9_10_2020	SEP_20	1	SD	2x150
PL_9_24_2020	PL	9_24_2020	SEP_20	1	SD	2x150
SB_10_08_2020	SB	10_8_2020	OCT_20	2	SD	2x100
SB_10_22_2020	SB	10_22_2020	OCT_20	1	SD	2x150
SB_11_5_2020	SB	11_5_2020	NOV_20	2	SD	2x100
SB_8_13_2020	SB	8_13_2020	AUG_20	1	SD	2x150
SB_8_27_2020	SB	8_27_2020	AUG_20	1	SD	2x150
SB_9_10_2020	SB	9_10_2020	SEP_20	1	SD	2x150
SB_9_24_2020	SB	9_24_2020	SEP_20	1	SD	2x150
SJ_10_07_2020	SJ	10_7_2020	OCT_20	1	LA	2x150
SJ_10_14_2020	SJ	10_14_2020	OCT_20	1	LA	2x150
SJ_10_21_2020	SJ	10_21_2020	OCT_20	1	LA	2x150
SJ_10_28_2020	SJ	10_28_2020	OCT_20	1	LA	2x150
SJ_11_11_2020	SJ	11_11_2020	NOV_20	2	LA	2x100
SJ_11_18_2020	SJ	11_18_2020	NOV_20	2	LA	2x100
SJ_11_4_2020	SJ	11_4_2020	NOV_20	2	LA	2x100
SJ_8_12_2020	SJ	8_12_2020	AUG_20	1	LA	2x150
SJ_8_19_2020	SJ	8_19_2020	AUG_20	1	LA	2x150
SJ_8_26_2020	SJ	8_26_2020	AUG_20	1	LA	2x150
SJ_9_02_2020	SJ	9_2_2020	SEP_20	1	LA	2x150
SJ_9_09_2020	SJ	9_9_2020	SEP_20	1	LA	2x150
SJ_9_16_2020	SJ	9_16_2020	SEP_20	1	LA	2x150
SJ_9_23_2020	SJ	9_23_2020	SEP_20	2	LA	2x100
SJ_9_30_2020	SJ	9_30_2020	SEP_20	1	LA	2x150
