## supplemental file SF2 for "Longitudinal metatranscriptomic sequencing of Southern California wastewater representing 16 million people from August 2020-21 reveals widespread transcription of antibiotic resistance genes"

### Sheet: ANCOM_results
non-rRNA ARO Term	W	Significant		rRNA ARO Term	W	Significant		Bacteria Genus	W	Significant		Virus	W	Significant
3004859	174	TRUE		3002621	105	TRUE		Psychrobacter	563	TRUE		Beihai permutotetra-like virus 2	78	TRUE
3002621	172	TRUE		3003438	105	TRUE		Janthinobacterium	563	TRUE		Bermuda grass latent virus	78	TRUE
3002812	172	TRUE		3004180	105	TRUE		Desulfobacter	563	TRUE		Tomato mottle mosaic virus	77	TRUE
3003438	171	TRUE		3000216	99	TRUE		Alysiella	563	TRUE		Hubei picorna-like virus 63	76	TRUE
3002860	165	TRUE		3004138	99	TRUE		Fervidobacterium	563	TRUE		Hubei picorna-like virus 62	75	TRUE
3004089	164	TRUE		3004546	99	TRUE		Sulfuricurvum	563	TRUE		Pseudomonas phage 201phi2-1	73	TRUE
3003368	164	TRUE		3003977	98	TRUE		Wolinella	563	TRUE		Hubei picorna-like virus 61	70	TRUE
3003357	164	TRUE		3004134	96	TRUE		Veillonella	563	TRUE		Opuntia virus 2	66	TRUE
3003928	160	TRUE		3004836	96	TRUE		Streptobacillus	563	TRUE		Pseudomonas phage PhiPA3	65	TRUE
3002578	155	TRUE		3003497	95	TRUE		Pseudoarcobacter	563	TRUE		Pseudomonas virus LKA1	64	TRUE
3002660	153	TRUE		3003503	95	TRUE		Bacteriovorax	563	TRUE		Klebsiella phage Pylas	64	TRUE
3000165	153	TRUE		3003493	94	TRUE		Hydrogenophilus	563	TRUE		Streptococcus phage Str-PAP-1	62	FALSE
3003929	153	TRUE		3004131	94	TRUE		Pseudoleptotrichia	563	TRUE		Schlumbergera virus X	59	FALSE
3003370	148	TRUE		3004149	94	TRUE		Defluviicoccus	563	TRUE		Carnation mottle virus	56	FALSE
3000811	148	TRUE		3004150	94	TRUE		Caldilinea	563	TRUE		Potato virus S	55	FALSE
3003057	143	TRUE		3004160	94	TRUE		Simonsiella	563	TRUE		Escherichia virus CC31	55	FALSE
3003066	140	TRUE		3004173	94	TRUE		Aerosticca	563	TRUE		Rattail cactus necrosis-associated virus	54	FALSE
3000410	138	FALSE		3003495	93	TRUE		Desulfococcus	562	TRUE		Aeromonas phage 2_L372X	53	FALSE
3004860	135	FALSE		3003502	93	TRUE		Fusobacterium	562	TRUE		Acinetobacter virus Petty	52	FALSE
3003284	133	FALSE		3003333	92	TRUE		Finegoldia	562	TRUE		uncultured crAssphage	51	FALSE
3000025	129	FALSE		3003504	92	TRUE		Desulfobacula	562	TRUE		Klebsiella virus RaK2	50	FALSE
3003704	126	FALSE		3004177	92	TRUE		Nitrosococcus	562	TRUE		Enterobacter virus PG7	50	FALSE
3003606	125	FALSE		3005083	92	TRUE		Amedibacterium	562	TRUE		Klebsiella virus Sugarland	50	FALSE
3001071	117	FALSE		3003372	91	TRUE		Conchiformibius	562	TRUE		Aeromonas virus AhSzw1	49	FALSE
3000167	116	FALSE		3004616	91	TRUE		Sulfurimonas	562	TRUE		Klebsiella virus IME260	49	FALSE
3002608	115	FALSE		3003399	90	TRUE		Sneathia	562	TRUE		Pseudomonas virus PaMx74	48	FALSE
3000186	115	FALSE		3003512	90	TRUE		Tolumonas	561	TRUE		Youcai mosaic virus	48	FALSE
3003735	113	FALSE		3003499	88	TRUE		Sulfurihydrogenibium	561	TRUE		Aeromonas phage 4_L372XY	45	FALSE
3000796	111	FALSE		3003510	88	TRUE		Acinetobacter	561	TRUE		Pseudomonas virus NP1	45	FALSE
3003930	110	FALSE		3003402	84	FALSE		Acidisarcina	561	TRUE		Rehmannia mosaic virus	43	FALSE
3002939	109	FALSE		3004165	84	FALSE		Pelosinus	561	TRUE		Zygocactus virus X	41	FALSE
3005059	109	FALSE		3004654	84	FALSE		Ilyobacter	561	TRUE		Tomato mosaic virus	41	FALSE
3003109	108	FALSE		3003540	83	FALSE		Aliarcobacter	560	TRUE		Pseudomonas virus PaMx28	41	FALSE
3003741	106	FALSE		3004170	83	FALSE		Caproiciproducens	560	TRUE		Pitaya virus X	39	FALSE
3005040	99	FALSE		3004181	82	FALSE		Tessaracoccus	560	TRUE		Xylella virus Salvo	37	FALSE
3000501	98	FALSE		3003223	81	FALSE		Glaesserella	560	TRUE		Escherichia virus K1H	35	FALSE
3001119	97	FALSE		3003397	81	FALSE		Sulfurospirillum	560	TRUE		Escherichia virus K1G	35	FALSE
3003681	96	FALSE		3003405	81	FALSE		Leptotrichia	560	TRUE		Acinetobacter phage Acj61	34	FALSE
3002947	93	FALSE		3003408	81	FALSE		Vitreoscilla	560	TRUE		Tropical soda apple mosaic virus	34	FALSE
3003301	91	FALSE		3003411	81	FALSE		Moraxella	560	TRUE		Bell pepper mottle virus	34	FALSE
3001985	89	FALSE		3004163	81	FALSE		Sebaldella	560	TRUE		Turnip vein-clearing virus	34	FALSE
3000412	87	FALSE		3004168	81	FALSE		Ruminococcus	560	TRUE		Citrobacter virus Moon	33	FALSE
3003577	86	FALSE		3003403	80	FALSE		Syntrophobacter	559	TRUE		Cactus virus X	32	FALSE
3002606	83	FALSE		3003406	80	FALSE		Teredinibacter	559	TRUE		Aeromonas virus AhSzq1	32	FALSE
3004075	82	FALSE		3003410	80	FALSE		Desulfomicrobium	559	TRUE		Tobacco mosaic virus	31	FALSE
3003291	80	FALSE		3003978	80	FALSE		Sagittula	559	TRUE		Tobacco mild green mosaic virus	31	FALSE
3000502	79	FALSE		3004133	80	FALSE		Heliobacterium	559	TRUE		Aeromonas virus Aes508	31	FALSE
3000518	77	FALSE		3004179	80	FALSE		Pelagibaca	559	TRUE		Aeromonas virus Aes12	31	FALSE
3001356	76	FALSE		3003376	79	FALSE		Erysipelatoclostridium	559	TRUE		Melon necrotic spot virus	31	FALSE
3001397	76	FALSE		3003396	79	FALSE		Acutalibacter	558	TRUE		Cucumber mottle virus	30	FALSE
3001328	75	FALSE		3003480	79	FALSE		Basfia	558	TRUE		Klebsiella phage vB_KpnM_KpV477	30	FALSE
3002603	74	FALSE		3003542	79	FALSE		Simplicispira	558	TRUE		Southern bean mosaic virus	29	FALSE
3005047	74	FALSE		3004166	79	FALSE		Petrotoga	557	TRUE		Aeromonas virus 56	29	FALSE
3003369	74	FALSE		3004167	79	FALSE		Riemerella	557	TRUE		Pseudomonas virus PaMx25	29	FALSE
3002534	73	FALSE		3003437	78	FALSE		Chloracidobacterium	557	TRUE		Salmonella virus SPN3US	28	FALSE
3003684	72	FALSE		3003545	78	FALSE		Candidatus Methylospira	557	TRUE		Pseudomonas phage PaMx42	28	FALSE
3003745	72	FALSE		3003377	77	FALSE		Haliangium	557	TRUE		Paprika mild mottle virus	28	FALSE
3002609	70	FALSE		3003436	77	FALSE		Desulfatibacillum	557	TRUE		Dickeya virus AD1	28	FALSE
3000808	70	FALSE		3003481	77	FALSE		Longibaculum	557	TRUE		Blueberry shoestring virus	28	FALSE
3003303	69	FALSE		3003541	77	FALSE		Caminibacter	557	TRUE		Pseudomonas virus PaMx11	27	FALSE
3003699	69	FALSE		3004176	76	FALSE		Desulfosarcina	556	TRUE		Pepper chlorotic spot orthotospovirus	27	FALSE
3003361	67	FALSE		3004853	76	FALSE		Bibersteinia	556	TRUE		Bacteroides phage crAss001	27	FALSE
3003836	67	FALSE		3003547	74	FALSE		Borrelia	556	TRUE		Burkholderia virus KL1	27	FALSE
3004574	66	FALSE		3004164	74	FALSE		Ethanoligenens	556	TRUE		Pepper mild mottle virus	27	FALSE
3003682	65	FALSE		3004058	73	FALSE		Malaciobacter	556	TRUE		Tomato brown rugose fruit virus	26	FALSE
3005069	65	FALSE		3003237	72	FALSE		Desulfobacterium	556	TRUE		Cronobacter phage CR5	25	FALSE
3002615	64	FALSE		3004174	72	FALSE		Saccharospirillum	555	TRUE		Cucumber green mottle mosaic virus	24	FALSE
3000254	63	FALSE		3003236	71	FALSE		Entomomonas	555	TRUE		Erwinia phage vB_EamM_Caitlin	23	FALSE
3001327	62	FALSE		3003240	71	FALSE		Nitratiruptor	555	TRUE		Pseudomonas virus Yua	22	FALSE
3000616	62	FALSE		3003539	71	FALSE		Thermochromatium	555	TRUE		Klebsiella virus JD18	22	FALSE
3003036	62	FALSE		3003543	71	FALSE		Desulfosporosinus	554	TRUE		Pseudomonas virus Ab26	21	FALSE
3002597	62	FALSE		3003544	71	FALSE		Avibacterium	554	TRUE		Pseudomonas virus PAE1	19	FALSE
3004681	60	FALSE		3003546	71	FALSE		Spiroplasma	554	TRUE		Pseudomonas virus M6	18	FALSE
3003392	60	FALSE		3003238	70	FALSE		Candidatus Amoebophilus	554	TRUE		Pseudomonas virus 73	18	FALSE
3000216	59	FALSE		3003239	70	FALSE		Caldimicrobium	553	TRUE		Pseudomonas virus Kakheti25	17	FALSE
3003950	59	FALSE		3003517	70	FALSE		Nautilia	553	TRUE		Pseudomonas virus LKO4	16	FALSE
3004480	59	FALSE		3001356	68	FALSE		Desulfovibrio	553	TRUE		Pseudomonas virus MP1412	15	FALSE
3004588	59	FALSE		3003515	68	FALSE		Parvibaculum	553	TRUE		Stenotrophomonas phage vB_SmaS-DLP_2	13	FALSE
3003033	59	FALSE		3003516	68	FALSE		Chondromyces	553	TRUE		Pseudomonas virus PaBG	12	FALSE
3003817	58	FALSE		3003518	68	FALSE		Cellulophaga	552	TRUE
3000782	57	FALSE		3003514	67	FALSE		Xylophilus	552	TRUE
3000516	56	FALSE		3004159	67	FALSE		Gallibacterium	552	TRUE
3000803	55	FALSE		3004937	65	FALSE		Faecalitalea	552	TRUE
3000801	55	FALSE		3004132	61	FALSE		Parabacteroides	552	TRUE
3002827	55	FALSE		3003485	57	FALSE		Fastidiosipila	551	TRUE
3000830	54	FALSE		3004171	53	FALSE		Sporomusa	551	TRUE
3000839	53	FALSE		3002603	48	FALSE		Tumebacillus	551	TRUE
3000379	53	FALSE		3001056	47	FALSE		Actinobacillus	551	TRUE
3000828	52	FALSE		3002639	46	FALSE		Hydrogenovibrio	550	TRUE
3005068	52	FALSE		3004073	44	FALSE		Desulfuromonas	550	TRUE
3000206	51	FALSE		3004169	44	FALSE		Laribacter	550	TRUE
3000168	49	FALSE		3004161	38	FALSE		Adhaeribacter	550	TRUE
3002602	49	FALSE		3005010	35	FALSE		Dysgonomonas	550	TRUE
3000807	49	FALSE		3002660	29	FALSE		Monoglobus	550	TRUE
3000957	48	FALSE		3004572	28	FALSE		Syntrophus	550	TRUE
3003789	48	FALSE		3000410	15	FALSE		Methylomicrobium	549	TRUE
3005044	48	FALSE		3003841	10	FALSE		Acidaminococcus	549	TRUE
3003693	47	FALSE		3000656	6	FALSE		Mucinivorans	549	TRUE
3002983	47	FALSE		3000792	5	FALSE		Arcanobacterium	548	TRUE
3000890	47	FALSE		3004681	5	FALSE		Caldicellulosiruptor	548	TRUE
3004612	46	FALSE		3003288	4	FALSE		Proteiniphilum	548	TRUE
3004039	46	FALSE		3003950	4	FALSE		Pelobacter	547	TRUE
3000377	45	FALSE		3000191	3	FALSE		Anaerolinea	547	TRUE
3003295	45	FALSE		3000377	1	FALSE		Maribacter	547	TRUE
3000781	44	FALSE		3000777	1	FALSE		Phascolarctobacterium	547	TRUE
3002985	44	FALSE		3005047	1	FALSE		Megamonas	547	TRUE
3003283	44	FALSE						Draconibacterium	546	TRUE
3000535	44	FALSE						Histophilus	546	TRUE
3003685	42	FALSE						Melaminivora	546	TRUE
3000794	42	FALSE						Ottowia	546	TRUE
3003923	41	FALSE						Flagellimonas	546	TRUE
3002581	41	FALSE						Roseovarius	545	TRUE
3003702	40	FALSE						Simiduia	545	TRUE
3001056	40	FALSE						Shigella	545	TRUE
3004054	40	FALSE						Labilibaculum	545	TRUE
3003288	39	FALSE						Aggregatibacter	544	TRUE
3003031	39	FALSE						Defluviitoga	544	TRUE
3001216	39	FALSE						Adlercreutzia	544	TRUE
3001103	39	FALSE						Sulfurovum	544	TRUE
3003359	38	FALSE						Rufibacter	544	TRUE
3000990	38	FALSE						Muribaculum	544	TRUE
3001140	37	FALSE						Kingella	543	TRUE
3005009	37	FALSE						Limnohabitans	543	TRUE
3001085	37	FALSE						Casimicrobium	543	TRUE
3004074	36	FALSE						Candidatus Cloacimonas	542	TRUE
3000191	36	FALSE						Nocardiopsis	542	TRUE
3003306	36	FALSE						Campylobacter	541	TRUE
3003705	35	FALSE						Lachnospira	541	TRUE
3004038	35	FALSE						Sulfuriflexus	540	TRUE
3002601	34	FALSE						Ornithobacterium	540	TRUE
3004514	34	FALSE						Halothiobacillus	540	TRUE
3000559	33	FALSE						Klebsiella	539	TRUE
3000793	33	FALSE						Costertonia	539	TRUE
3003395	33	FALSE						Candidatus Saccharimonas	539	TRUE
3005010	32	FALSE						Planobacterium	539	TRUE
3004597	32	FALSE						Kushneria	538	TRUE
3001393	32	FALSE						Dialister	537	TRUE
3000942	32	FALSE						Christensenella	537	TRUE
3000074	32	FALSE						Roseburia	537	TRUE
3004144	32	FALSE						Pannonibacter	537	TRUE
3002828	32	FALSE						Arcobacter	536	TRUE
3003307	31	FALSE						Lawsonia	536	TRUE
3000491	31	FALSE						Cloacibacterium	535	TRUE
3002530	31	FALSE						Parvimonas	534	TRUE
3003841	30	FALSE						Rhodobacter	534	TRUE
3000777	30	FALSE						Allochromatium	534	TRUE
3002639	30	FALSE						Ichthyobacterium	533	TRUE
3000805	30	FALSE						Acetoanaerobium	533	TRUE
3003748	29	FALSE						Elizabethkingia	533	TRUE
3003052	28	FALSE						Thiocystis	533	TRUE
3004704	27	FALSE						Amniculibacterium	533	TRUE
3004608	27	FALSE						Streptococcus	532	TRUE
3001006	26	FALSE						Granulicella	532	TRUE
3004290	25	FALSE						Cruoricaptor	531	TRUE
3003285	25	FALSE						Methylomusa	531	TRUE
3003287	25	FALSE						Aquaspirillum	530	TRUE
3003056	24	FALSE						Candidatus Methylopumilus	530	TRUE
3000378	24	FALSE						Mannheimia	530	TRUE
3002641	24	FALSE						Leptospirillum	529	TRUE
3004194	24	FALSE						Halarcobacter	529	TRUE
3000656	23	FALSE						Microvirgula	529	TRUE
3002580	23	FALSE						Aneurinibacillus	528	TRUE
3004721	23	FALSE						Candidatus Symbiobacter	527	TRUE
3004073	22	FALSE						Oceanisphaera	527	TRUE
3002676	21	FALSE						Helicobacter	526	TRUE
3000792	20	FALSE						Candidatus Deianiraea	526	TRUE
3003315	20	FALSE						Oceanimonas	526	TRUE
3000166	18	FALSE						Desulfotalea	525	TRUE
3003974	18	FALSE						Gemmatirosa	525	TRUE
3002928	17	FALSE						Geobacter	524	TRUE
3000795	16	FALSE						Sulfuriferula	524	TRUE
3000904	15	FALSE						Wolbachia	523	TRUE
3000316	13	FALSE						Thioalkalivibrio	523	TRUE
3001905	8	FALSE						Lactococcus	523	TRUE
3004572	0	FALSE						Aeromonas	522	TRUE
								Desulfopila	521	TRUE
								Advenella	521	TRUE
								Orbus	521	TRUE
								Dehalobacterium	520	TRUE
								Urechidicola	520	TRUE
								Photobacterium	520	TRUE
								Thiomonas	519	TRUE
								Yersinia	519	TRUE
								Flavonifractor	519	TRUE
								Anaerobutyricum	519	TRUE
								Porphyromonas	519	TRUE
								Snodgrassella	519	TRUE
								Lacrimispora	518	TRUE
								Collinsella	518	TRUE
								Halobacteriovorax	518	TRUE
								Kaistella	518	TRUE
								Chitinimonas	518	TRUE
								Thiobacillus	517	TRUE
								Thiomicrospira	516	TRUE
								Aromatoleum	516	TRUE
								Enterococcus	516	TRUE
								Rubrivivax	515	TRUE
								Shewanella	515	TRUE
								Asticcacaulis	513	TRUE
								Inhella	513	TRUE
								Chlorobium	513	TRUE
								Ahniella	513	TRUE
								Sutterella	512	TRUE
								Desulfurobacterium	512	TRUE
								Sinimarinibacterium	512	TRUE
								Faecalibacterium	511	TRUE
								Candidatus Cyclonatronum	511	TRUE
								Phocaeicola	511	TRUE
								Chryseobacterium	510	TRUE
								Anaerocolumna	509	TRUE
								Thioflavicoccus	509	TRUE
								Pantoea	509	TRUE
								Thermobispora	509	TRUE
								Massilia	509	TRUE
								Paludibacter	508	TRUE
								Sorangium	508	TRUE
								Saliniradius	508	TRUE
								Alkalitalea	508	TRUE
								Rheinheimera	508	TRUE
								Comamonas	508	TRUE
								Sphaerotilus	507	TRUE
								Pseudomonas	507	TRUE
								Methyloversatilis	506	FALSE
								Escherichia	506	FALSE
								Tannerella	506	FALSE
								Haemophilus	506	FALSE
								Dyadobacter	506	FALSE
								Chitinolyticbacter	505	FALSE
								Lawsonella	505	FALSE
								Akkermansia	504	FALSE
								Megasphaera	504	FALSE
								Lactobacillus	504	FALSE
								Dysosmobacter	504	FALSE
								Candidatus Nitrotoga	504	FALSE
								Sodalis	504	FALSE
								Crenobacter	503	FALSE
								Duncaniella	503	FALSE
								Candidatus Ruthia	503	FALSE
								Dehalococcoides	502	FALSE
								Pseudodesulfovibrio	502	FALSE
								Eikenella	502	FALSE
								Glaciecola	501	FALSE
								Hymenobacter	501	FALSE
								Muricauda	500	FALSE
								Bdellovibrio	499	FALSE
								Succinivibrio	499	FALSE
								Leptospira	499	FALSE
								Catenovulum	499	FALSE
								Tenacibaculum	498	FALSE
								Pseudobutyrivibrio	498	FALSE
								Lactiplantibacillus	498	FALSE
								Leadbetterella	498	FALSE
								Caldithrix	498	FALSE
								Acidiferrobacter	497	FALSE
								Allopseudarcicella	497	FALSE
								Paracoccus	497	FALSE
								Citrobacter	496	FALSE
								Polynucleobacter	496	FALSE
								Methylobacillus	494	FALSE
								Hungateiclostridium	494	FALSE
								Mediterraneibacter	494	FALSE
								Aquabacterium	493	FALSE
								Thermodesulfobacterium	493	FALSE
								Barnesiella	492	FALSE
								Desulfocapsa	491	FALSE
								Sulfuricella	491	FALSE
								Methylotenera	490	FALSE
								Petrocella	490	FALSE
								Eubacterium	490	FALSE
								Candidatus Phytoplasma	490	FALSE
								Calothrix	489	FALSE
								Chitinibacter	489	FALSE
								Roseimicrobium	488	FALSE
								Candidatus Chazhemtobacterium	488	FALSE
								Capnocytophaga	487	FALSE
								Blautia	487	FALSE
								Gordonia	486	FALSE
								Nitrospira	486	FALSE
								Vibrio	486	FALSE
								Candidatus Accumulibacter	486	FALSE
								Sulfuritortus	486	FALSE
								Pseudonocardia	486	FALSE
								Erysipelothrix	486	FALSE
								Verrucomicrobium	485	FALSE
								Leclercia	485	FALSE
								Nitrosospira	484	FALSE
								Acidovorax	482	FALSE
								Algibacter	482	FALSE
								Epilithonimonas	482	FALSE
								Luteimonas	481	FALSE
								Nitrosomonas	480	FALSE
								Cellvibrio	480	FALSE
								Empedobacter	478	FALSE
								Synechococcus	478	FALSE
								Undibacterium	477	FALSE
								Celeribacter	477	FALSE
								Thermoanaerobacter	476	FALSE
								Blattabacterium	476	FALSE
								Aquicella	476	FALSE
								Leptothrix	475	FALSE
								Intestinimonas	474	FALSE
								Rhodococcus	474	FALSE
								Paenibacillus	473	FALSE
								Romboutsia	472	FALSE
								Ammonifex	471	FALSE
								Anaerococcus	471	FALSE
								Caulobacter	471	FALSE
								Luteolibacter	471	FALSE
								Arachidicoccus	470	FALSE
								Dehalobacter	470	FALSE
								Bacteroides	470	FALSE
								Aminomonas	470	FALSE
								Ramlibacter	470	FALSE
								Oscillibacter	469	FALSE
								Bordetella	469	FALSE
								Anabaena	469	FALSE
								Acetobacter	469	FALSE
								Methylococcus	469	FALSE
								Limosilactobacillus	468	FALSE
								Selenomonas	468	FALSE
								Mahella	467	FALSE
								Parageobacillus	466	FALSE
								Xanthomonas	466	FALSE
								Flavobacterium	465	FALSE
								Hydrogenophaga	464	FALSE
								Candidatus Xiphinematobacter	464	FALSE
								Clostridium	464	FALSE
								Desulfotomaculum	463	FALSE
								Rhizobacter	463	FALSE
								Flintibacter	462	FALSE
								Dechloromonas	462	FALSE
								Alicycliphilus	462	FALSE
								Rhodopseudomonas	461	FALSE
								Providencia	461	FALSE
								Vogesella	460	FALSE
								Deinococcus	460	FALSE
								Pandoraea	459	FALSE
								Arthrobacter	459	FALSE
								Pusillimonas	458	FALSE
								Ralstonia	458	FALSE
								Burkholderia	457	FALSE
								Chitinophaga	457	FALSE
								Simkania	457	FALSE
								Pedobacter	457	FALSE
								Thauera	457	FALSE
								Methylophilus	456	FALSE
								Rubrobacter	456	FALSE
								Neisseria	455	FALSE
								Candidatus Babela	454	FALSE
								Ruthenibacterium	454	FALSE
								Flavisolibacter	453	FALSE
								Treponema	453	FALSE
								Halomonas	453	FALSE
								Brachyspira	453	FALSE
								Sulfuricaulis	452	FALSE
								Geoalkalibacter	452	FALSE
								Chlamydia	452	FALSE
								Ferriphaselus	452	FALSE
								Aequorivita	452	FALSE
								Erwinia	451	FALSE
								Prosthecochloris	451	FALSE
								Thermodesulfatator	450	FALSE
								Diaphorobacter	450	FALSE
								Anaerostipes	449	FALSE
								Desulfarculus	448	FALSE
								Aminipila	448	FALSE
								Alloprevotella	448	FALSE
								Pseudoxanthomonas	446	FALSE
								Sinorhizobium	446	FALSE
								Aquimarina	446	FALSE
								Schlegelella	446	FALSE
								Runella	445	FALSE
								Rickettsia	445	FALSE
								Arsenophonus	445	FALSE
								Solibacillus	444	FALSE
								Cronobacter	444	FALSE
								Pseudoalteromonas	443	FALSE
								Mycoplasma	443	FALSE
								Eggerthella	443	FALSE
								Cytophaga	443	FALSE
								Butyricimonas	442	FALSE
								Sulfuritalea	442	FALSE
								Mucilaginibacter	441	FALSE
								Olivibacter	441	FALSE
								Ochrobactrum	441	FALSE
								Legionella	441	FALSE
								Alcanivorax	441	FALSE
								Leptolyngbya	440	FALSE
								Denitratisoma	440	FALSE
								Carnobacterium	440	FALSE
								Flammeovirga	439	FALSE
								Sideroxydans	439	FALSE
								Proteus	439	FALSE
								Gemella	439	FALSE
								Acidithiobacillus	437	FALSE
								Jeongeupia	436	FALSE
								Acetobacterium	436	FALSE
								Sulfurivermis	435	FALSE
								Lautropia	435	FALSE
								Serpentinomonas	434	FALSE
								Sphingobacterium	434	FALSE
								Devosia	434	FALSE
								Mageeibacillus	433	FALSE
								Taylorella	433	FALSE
								Desulfobulbus	432	FALSE
								Butyrivibrio	431	FALSE
								Denitrovibrio	430	FALSE
								Myroides	430	FALSE
								Francisella	430	FALSE
								Paraprevotella	430	FALSE
								Formosa	429	FALSE
								Staphylococcus	428	FALSE
								Desulfitobacterium	428	FALSE
								Ligilactobacillus	427	FALSE
								Oceanihabitans	425	FALSE
								Olsenella	425	FALSE
								Sphaerochaeta	425	FALSE
								Polaribacter	424	FALSE
								Solimonas	424	FALSE
								Nibricoccus	424	FALSE
								Ephemeroptericola	424	FALSE
								Bacillus	423	FALSE
								Buchnera	423	FALSE
								Brachybacterium	421	FALSE
								Bernardetia	421	FALSE
								Herbinix	420	FALSE
								Methylibium	420	FALSE
								Noviherbaspirillum	420	FALSE
								Sterolibacterium	419	FALSE
								Lachnoclostridium	418	FALSE
								Olleya	418	FALSE
								Mycolicibacterium	417	FALSE
								Gallionella	416	FALSE
								Enterocloster	416	FALSE
								Herbaspirillum	416	FALSE
								Acetilactobacillus	415	FALSE
								Pasteurella	413	FALSE
								Lacibacter	413	FALSE
								Prevotella	411	FALSE
								Nocardia	410	FALSE
								Algoriphagus	410	FALSE
								Bifidobacterium	410	FALSE
								Polaromonas	408	FALSE
								Mycobacterium	408	FALSE
								Alistipes	407	FALSE
								Candidatus Nanosynbacter	407	FALSE
								Thermus	407	FALSE
								Thermovirga	407	FALSE
								Bartonella	406	FALSE
								Microbacterium	406	FALSE
								Spirosoma	403	FALSE
								Acholeplasma	403	FALSE
								Hungatella	403	FALSE
								Brevibacterium	402	FALSE
								Salmonella	401	FALSE
								Petrimonas	401	FALSE
								Thermoanaerobacterium	400	FALSE
								Brevundimonas	399	FALSE
								Acidihalobacter	399	FALSE
								Azospira	399	FALSE
								Winogradskyella	398	FALSE
								Bosea	398	FALSE
								Magnetospirillum	397	FALSE
								Actinomyces	397	FALSE
								Collimonas	397	FALSE
								Faecalibaculum	396	FALSE
								Oryzomicrobium	396	FALSE
								Thermodesulfovibrio	395	FALSE
								Schaalia	394	FALSE
								Methylacidiphilum	394	FALSE
								Thermosulfuriphilus	393	FALSE
								Candidatus Bipolaricaulis	393	FALSE
								Marinobacter	392	FALSE
								Xenorhabdus	392	FALSE
								Labrys	392	FALSE
								Desulfobacca	389	FALSE
								Candidatus Sulcia	387	FALSE
								Delftia	387	FALSE
								Enterobacter	387	FALSE
								Mariprofundus	384	FALSE
								Psychroflexus	382	FALSE
								Gemmatimonas	379	FALSE
								Salinivirga	379	FALSE
								Pontibacter	378	FALSE
								Lacunisphaera	378	FALSE
								Opitutus	377	FALSE
								Alteromonas	377	FALSE
								Weeksella	377	FALSE
								Paraburkholderia	376	FALSE
								Saprospira	376	FALSE
								Odoribacter	376	FALSE
								Pajaroellobacter	375	FALSE
								Colwellia	375	FALSE
								Methylomonas	373	FALSE
								Corynebacterium	373	FALSE
								Serratia	373	FALSE
								Rhodoferax	371	FALSE
								Liberibacter	370	FALSE
								Salinispira	363	FALSE
								Sulfurimicrobium	362	FALSE
								Dickeya	362	FALSE
								Sphingomonas	361	FALSE
								Kiritimatiella	360	FALSE
								Pseudogulbenkiania	359	FALSE
								Geovibrio	357	FALSE
								Sphingopyxis	356	FALSE
								Listeria	356	FALSE
								Euzebyella	355	FALSE
								Agrobacterium	354	FALSE
								Ereboglobus	351	FALSE
								Lachnoanaerobaculum	351	FALSE
								Pigmentiphaga	346	FALSE
								Qipengyuania	345	FALSE
								Leuconostoc	345	FALSE
								Spirochaeta	343	FALSE
								Amycolatopsis	340	FALSE
								Rhizobium	340	FALSE
								Candidatus Hodgkinia	334	FALSE
								Azotobacter	334	FALSE
								Aquitalea	331	FALSE
								Coraliomargarita	330	FALSE
								Cutibacterium	330	FALSE
								Nostoc	328	FALSE
								Novosphingobium	327	FALSE
								Chromobacterium	327	FALSE
								Truepera	323	FALSE
								Duganella	322	FALSE
								Propionibacterium	322	FALSE
								Parachlamydia	321	FALSE
								Clostridioides	319	FALSE
								Stenotrophomonas	318	FALSE
								Micrococcus	318	FALSE
								Tenuifilum	316	FALSE
								Azospirillum	306	FALSE
								Streptomyces	300	FALSE
								Paucibacter	296	FALSE
								Marivirga	295	FALSE
								Brucella	293	FALSE
								Nocardioides	292	FALSE
								Cupriavidus	284	FALSE
								Achromobacter	283	FALSE
								Azoarcus	282	FALSE
								Lysobacter	279	FALSE
								Pulveribacter	274	FALSE
								Variovorax	272	FALSE
								Actinoplanes	269	FALSE
								Janibacter	262	FALSE
								Sphingobium	259	FALSE
								Verminephrobacter	252	FALSE
								Kocuria	251	FALSE
								Thermomonas	250	FALSE
								Mesorhizobium	245	FALSE
								Raoultella	241	FALSE
								Caldisericum	240	FALSE
								Fibrobacter	239	FALSE
								Bradyrhizobium	237	FALSE
								Micromonospora	232	FALSE
								Rothia	198	FALSE
								Methylorubrum	195	FALSE
								Maricaulis	164	FALSE
								Athalassotoga	162	FALSE
								Methylobacterium	159	FALSE
								Alcaligenes	155	FALSE
								Acetomicrobium	85	FALSE
