## supplemental file SF3 for "Longitudinal metatranscriptomic sequencing of Southern California wastewater representing 16 million people from August 2020-21 reveals widespread transcription of antibiotic resistance genes"

### Sheet: AMR_rRNA_MAASLIN
feature	metadata	value	coef	stderr	N	N.not.0	pval	qval
3003977 16S rRNA resistant to pactamycin	Days_from_AUG_3_2020	Days_from_AUG_3_2020	1.22999	0.225487	191	191	1.74e-07	2.22e-05
3004159 23S rRNA resistant to pleuromutilins	Days_from_AUG_3_2020	Days_from_AUG_3_2020	-0.415634	0.0795488	191	191	5.35e-07	3.43e-05
3004138 23S rRNA resistant to macrolides	Days_from_AUG_3_2020	Days_from_AUG_3_2020	0.310566	0.0627416	191	191	2.69e-06	0.000114649
3004164 23S rRNA resistant to macrolides	Days_from_AUG_3_2020	Days_from_AUG_3_2020	-0.522622	0.116993	191	191	1.43e-05	0.000459008
3003512 16S rRNA resistant to aminoglycosides	Days_from_AUG_3_2020	Days_from_AUG_3_2020	0.188988	0.0439284	191	191	2.93e-05	0.000712123
3004160 23S rRNA resistant to macrolides	Days_from_AUG_3_2020	Days_from_AUG_3_2020	0.262838	0.0615458	191	191	4.38e-05	0.000712123
3004173 23S rRNA resistant to oazolidinones	Days_from_AUG_3_2020	Days_from_AUG_3_2020	0.256416	0.0605489	191	191	5.01e-05	0.000712123
3004150 23S rRNA resistant to phenicols	Days_from_AUG_3_2020	Days_from_AUG_3_2020	0.262776	0.060692	191	191	3.43e-05	0.000712123
3004149 23S rRNA resistant to lincosamides	Days_from_AUG_3_2020	Days_from_AUG_3_2020	0.259987	0.0610311	191	191	4.48e-05	0.000712123
3003333 16S rRNA resistant to aminoglycosides	Days_from_AUG_3_2020	Days_from_AUG_3_2020	0.176019	0.0428786	191	191	6.37e-05	0.000814865
3004131 23S rRNA resistant to macrolides	Days_from_AUG_3_2020	Days_from_AUG_3_2020	0.257953	0.0628748	191	191	8.49e-05	0.00098834
3005083 23S rRNA resistant to pleuromutilins	Days_from_AUG_3_2020	Days_from_AUG_3_2020	0.314937	0.0811184	191	191	0.00016641	0.00177504
3003402 16S rRNA resistant to aminoglycosides	Days_from_AUG_3_2020	Days_from_AUG_3_2020	0.154448	0.0423611	191	191	0.000362081	0.00289664
3003377 16S rRNA resistant to aminoglycosides	Days_from_AUG_3_2020	Days_from_AUG_3_2020	0.151586	0.0434268	191	191	0.000634867	0.00458811
3003410 16S rRNA resistant to tetracycline derivatives	Days_from_AUG_3_2020	Days_from_AUG_3_2020	0.150312	0.0431346	191	191	0.000645203	0.00458811
3004836 23S rRNA resistant to macrolides	Days_from_AUG_3_2020	Days_from_AUG_3_2020	0.231599	0.0670809	191	191	0.000877571	0.00474996
3003485 16S rRNA resistant to aminoglycosides	Days_from_AUG_3_2020	Days_from_AUG_3_2020	-0.228234	0.0662905	191	191	0.000925809	0.00474996
3003408 16S rRNA resistant to aminoglycosides	Days_from_AUG_3_2020	Days_from_AUG_3_2020	0.147212	0.0436978	191	191	0.000963375	0.00474996
3003411 16S rRNA resistant to tetracycline derivatives	Days_from_AUG_3_2020	Days_from_AUG_3_2020	0.14474	0.0427243	191	191	0.000896684	0.00474996
3003376 16S rRNA resistant to aminoglycosides	Days_from_AUG_3_2020	Days_from_AUG_3_2020	0.146684	0.0429767	191	191	0.000825764	0.00474996
3003223 16S rRNA resistant to peptides	Days_from_AUG_3_2020	Days_from_AUG_3_2020	0.147196	0.0428948	191	191	0.000772647	0.00474996
3003406 16S rRNA resistant to aminoglycosides	Days_from_AUG_3_2020	Days_from_AUG_3_2020	0.141692	0.0420814	191	191	0.000964836	0.00474996
3003397 16S rRNA resistant to aminoglycosides	Days_from_AUG_3_2020	Days_from_AUG_3_2020	0.145507	0.0433526	191	191	0.00100256	0.00475285
3003403 16S rRNA resistant to aminoglycosides	Days_from_AUG_3_2020	Days_from_AUG_3_2020	0.144219	0.0431587	191	191	0.00105497	0.00482273
3003372 16S rRNA resistant to aminoglycosides	Days_from_AUG_3_2020	Days_from_AUG_3_2020	0.163215	0.0484588	191	191	0.00111025	0.00490041
3004134 23S rRNA resistant to macrolides	Days_from_AUG_3_2020	Days_from_AUG_3_2020	-0.317332	0.0949743	191	191	0.00121301	0.00490951
3003405 16S rRNA resistant to aminoglycosides	Days_from_AUG_3_2020	Days_from_AUG_3_2020	0.140212	0.0425478	191	191	0.00122738	0.00490951
3003396 16S rRNA resistant to aminoglycosides	Days_from_AUG_3_2020	Days_from_AUG_3_2020	0.144594	0.0436394	191	191	0.00116083	0.00490951
3004133 23S rRNA resistant to macrolides	Days_from_AUG_3_2020	Days_from_AUG_3_2020	-0.253687	0.0762071	191	191	0.00176432	0.00684342
3003493 16S rRNA resistant to aminoglycosides	Days_from_AUG_3_2020	Days_from_AUG_3_2020	0.128829	0.0405888	191	191	0.00204538	0.00770024
3003510 16S rRNA resistant to tetracycline derivatives	Days_from_AUG_3_2020	Days_from_AUG_3_2020	-0.256685	0.0832681	191	191	0.00275579	0.00979838
3003399 16S rRNA resistant to aminoglycosides	Days_from_AUG_3_2020	Days_from_AUG_3_2020	0.130729	0.0427736	191	191	0.0026858	0.00979838
3003503 16S rRNA resistant to aminoglycosides	Days_from_AUG_3_2020	Days_from_AUG_3_2020	-0.106431	0.0384995	191	191	0.00627056	0.0216928
3003978 16S rRNA resistant to aminoglycosides	Days_from_AUG_3_2020	Days_from_AUG_3_2020	-0.0722072	0.0270778	191	191	0.00832523	0.0266407
3003504 16S rRNA resistant to aminoglycosides	Days_from_AUG_3_2020	Days_from_AUG_3_2020	-0.103293	0.0389571	191	191	0.0087004	0.0271622
3003502 16S rRNA resistant to aminoglycosides	Days_from_AUG_3_2020	Days_from_AUG_3_2020	-0.103308	0.0397719	191	191	0.010135	0.0308877
3004166 23S rRNA resistant to macrolides	Days_from_AUG_3_2020	Days_from_AUG_3_2020	-0.187588	0.0508342	191	191	0.0138719	0.0412931
3004167 23S rRNA resistant to macrolides	Days_from_AUG_3_2020	Days_from_AUG_3_2020	-0.18679	0.0513828	191	191	0.0142036	0.0413195
3004937 23s rRNA resistant to aminoglycosides	Days_from_AUG_3_2020	Days_from_AUG_3_2020	-0.171052	0.0691644	191	191	0.0168151	0.0475266
3004174 23S rRNA resistant to macrolides	Days_from_AUG_3_2020	Days_from_AUG_3_2020	-0.200892	0.0788221	191	191	0.0219227	0.0597043
3004169 23S rRNA resistant to macrolides	Days_from_AUG_3_2020	Days_from_AUG_3_2020	-0.233211	0.112695	191	191	0.0418389	0.107108
3003518 16S rRNA resistant to aminoglycosides	Days_from_AUG_3_2020	Days_from_AUG_3_2020	-0.0919061	0.045588	191	191	0.0452239	0.107482
3003517 16S rRNA resistant to aminoglycosides	Days_from_AUG_3_2020	Days_from_AUG_3_2020	-0.0929361	0.046125	191	191	0.0453441	0.107482
3003515 16S rRNA resistant to aminoglycosides	Days_from_AUG_3_2020	Days_from_AUG_3_2020	-0.0930555	0.0457087	191	191	0.0431711	0.107482
3003516 16S rRNA resistant to aminoglycosides	Days_from_AUG_3_2020	Days_from_AUG_3_2020	-0.0935126	0.0462973	191	191	0.044825	0.107482
3003514 16S rRNA resistant to aminoglycosides	Days_from_AUG_3_2020	Days_from_AUG_3_2020	-0.0862977	0.0466571	191	191	0.0659387	0.148073
3003540 16S rRNA resistant to aminoglycosides	Days_from_AUG_3_2020	Days_from_AUG_3_2020	-0.112014	0.0600245	191	191	0.0796983	0.172905
3004177 23S rRNA resistant to macrolides	Days_from_AUG_3_2020	Days_from_AUG_3_2020	-0.110251	0.0534647	191	191	0.092389	0.193865
3004132 23S rRNA resistant to macrolides	Days_from_AUG_3_2020	Days_from_AUG_3_2020	-0.155267	0.0724594	191	191	0.0953014	0.196751
3003481 16S rRNA resistant to aminoglycosides	Days_from_AUG_3_2020	Days_from_AUG_3_2020	0.11746	0.0777225	191	191	0.138135	0.263899
3003544 16S rRNA resistant to aminoglycosides	Days_from_AUG_3_2020	Days_from_AUG_3_2020	-0.0574873	0.0388225	191	191	0.14034	0.264169
3004168 23S rRNA resistant to macrolides	Days_from_AUG_3_2020	Days_from_AUG_3_2020	-0.0905361	0.0599313	191	191	0.144156	0.267167
3003480 16S rRNA resistant to aminoglycosides	Days_from_AUG_3_2020	Days_from_AUG_3_2020	0.114486	0.0774393	191	191	0.146107	0.267167
3003546 16S rRNA resistant to peptides	Days_from_AUG_3_2020	Days_from_AUG_3_2020	-0.0555628	0.039185	191	191	0.157857	0.283412
3003543 16S rRNA resistant to aminoglycosides	Days_from_AUG_3_2020	Days_from_AUG_3_2020	-0.0525659	0.0388567	191	191	0.177738	0.307438
3004853 16S rRNA resistant to aminoglycosides	Days_from_AUG_3_2020	Days_from_AUG_3_2020	0.0962864	0.0766535	191	191	0.218132	0.362608
3003238 16S rRNA resistant to aminoglycosides	Days_from_AUG_3_2020	Days_from_AUG_3_2020	-0.0748522	0.0493199	191	191	0.221577	0.363614
3003499 16S rRNA resistant to tetracycline derivatives	Days_from_AUG_3_2020	Days_from_AUG_3_2020	0.073192	0.0613981	191	191	0.234727	0.375564
3004546 23S rRNA resistant to macrolides	Days_from_AUG_3_2020	Days_from_AUG_3_2020	-0.0915023	0.0679174	191	191	0.262979	0.39385
3004161 23S rRNA resistant to macrolides	Days_from_AUG_3_2020	Days_from_AUG_3_2020	-0.12292	0.103889	191	191	0.264618	0.39385
3004171 23S rRNA resistant to macrolides	Days_from_AUG_3_2020	Days_from_AUG_3_2020	-0.0697446	0.0609996	191	191	0.254336	0.39385
3003240 16S rRNA resistant to aminoglycosides	Days_from_AUG_3_2020	Days_from_AUG_3_2020	-0.0715565	0.0490881	191	191	0.259455	0.39385
3003436 16S rRNA resistant to aminoglycosides	Days_from_AUG_3_2020	Days_from_AUG_3_2020	0.0878807	0.0764276	191	191	0.258182	0.39385
3003437 16S rRNA resistant to peptides	Days_from_AUG_3_2020	Days_from_AUG_3_2020	0.0874011	0.0768132	191	191	0.26338	0.39385
3004180 23S rRNA resistant to phenicols	Days_from_AUG_3_2020	Days_from_AUG_3_2020	0.242983	0.213816	191	191	0.286326	0.40324
3003547 16S rRNA resistant to peptides	Days_from_AUG_3_2020	Days_from_AUG_3_2020	-0.065644	0.0611816	191	191	0.286678	0.40324
3003545 16S rRNA resistant to aminoglycosides	Days_from_AUG_3_2020	Days_from_AUG_3_2020	-0.0632299	0.0606235	191	191	0.300322	0.412671
3004616 23S rRNA resistant to macrolides	Days_from_AUG_3_2020	Days_from_AUG_3_2020	0.10578	0.110168	191	191	0.341739	0.460448
3003539 16S rRNA resistant to aminoglycosides	Days_from_AUG_3_2020	Days_from_AUG_3_2020	-0.0528573	0.0395832	191	191	0.355182	0.473577
3003542 16S rRNA resistant to aminoglycosides	Days_from_AUG_3_2020	Days_from_AUG_3_2020	-0.0506495	0.058713	191	191	0.390639	0.515483
3003239 16S rRNA resistant to aminoglycosides	Days_from_AUG_3_2020	Days_from_AUG_3_2020	-0.0497602	0.0567563	191	191	0.418162	0.540654
3003495 16S rRNA resistant to aminoglycosides	Days_from_AUG_3_2020	Days_from_AUG_3_2020	0.0445812	0.0552916	191	191	0.424752	0.543683
3003236 16S rRNA resistant to aminoglycosides	Days_from_AUG_3_2020	Days_from_AUG_3_2020	-0.0484399	0.0579076	191	191	0.436969	0.553782
3003237 16S rRNA resistant to aminoglycosides	Days_from_AUG_3_2020	Days_from_AUG_3_2020	-0.0453264	0.0574418	191	191	0.458883	0.575854
3004179 23S rRNA resistant to macrolides	Days_from_AUG_3_2020	Days_from_AUG_3_2020	-0.0365621	0.0509544	191	191	0.473927	0.588957
3004058 23S rRNA resistant to linezolids	Days_from_AUG_3_2020	Days_from_AUG_3_2020	-0.0410368	0.0589746	191	191	0.487388	0.59415
3004170 23S rRNA resistant to macrolides	Days_from_AUG_3_2020	Days_from_AUG_3_2020	0.0402853	0.0704171	191	191	0.579307	0.680287
3003541 16S rRNA resistant to aminoglycosides	Days_from_AUG_3_2020	Days_from_AUG_3_2020	-0.0289332	0.0589148	191	191	0.624535	0.720184
3004181 23S rRNA resistant to macrolides 23S rRNA resistant to streptograminss	Days_from_AUG_3_2020	Days_from_AUG_3_2020	0.031933	0.0650138	191	191	0.633498	0.723997
3004654 23S rRNA resistant to macrolides	Days_from_AUG_3_2020	Days_from_AUG_3_2020	0.0308584	0.0899549	191	191	0.732672	0.808465
3004165 23S rRNA resistant to macrolides	Days_from_AUG_3_2020	Days_from_AUG_3_2020	-0.0141613	0.0598433	191	191	0.820736	0.871542
3004163 23S rRNA resistant to macrolides	Days_from_AUG_3_2020	Days_from_AUG_3_2020	-0.0116951	0.0790379	191	191	0.884232	0.927719
3004176 23S rRNA resistant to macrolides	Days_from_AUG_3_2020	Days_from_AUG_3_2020	-0.0104043	0.105079	191	191	0.923373	0.960908
3003497 16S rRNA resistant to aminoglycosides	Days_from_AUG_3_2020	Days_from_AUG_3_2020	-0.00125012	0.0591693	191	191	0.983203	0.987631

### Sheet: AMR_NON_rRNA_MAASLIN
feature	metadata	value	coef	stderr	N	N.not.0	pval	qval
3000165 MFS antibiotic efflux pump	Days_from_AUG_3_2020	Days_from_AUG_3_2020	1.23225	0.170934	191	177	1.32e-11	2.36e-09
3004569 intrinsic colistin resistant phosphoethanolamine transferase	Days_from_AUG_3_2020	Days_from_AUG_3_2020	1.51311	0.210789	191	114	1.6e-11	2.36e-09
3003952 ATP binding cassette ABC antibiotic efflux pump	Days_from_AUG_3_2020	Days_from_AUG_3_2020	1.21091	0.177677	191	124	1.23e-10	1.21e-08
3005063 pmr phosphoethanolamine transferase	Days_from_AUG_3_2020	Days_from_AUG_3_2020	1.19989	0.179899	191	126	2.75e-10	2.03e-08
3003033 RND antibiotic efflux pump	Days_from_AUG_3_2020	Days_from_AUG_3_2020	1.03034	0.205269	191	154	1.19e-06	7.04e-05
3000074 MFS antibiotic efflux pump	Days_from_AUG_3_2020	Days_from_AUG_3_2020	0.833991	0.171028	191	175	2.29e-06	0.000112619
3004123 Bacterial Porin with reduced permeability to beta lactams	Days_from_AUG_3_2020	Days_from_AUG_3_2020	1.80014	0.373547	191	141	1.12e-05	0.000470264
3004704 ANT 3	Days_from_AUG_3_2020	Days_from_AUG_3_2020	0.436044	0.103988	191	191	4.25e-05	0.00156858
3003368 elfamycin resistant EF Tu	Days_from_AUG_3_2020	Days_from_AUG_3_2020	0.755367	0.199427	191	190	0.000370092	0.00928881
3005044 Bacterial Porin with reduced permeability to beta lactams	Days_from_AUG_3_2020	Days_from_AUG_3_2020	0.67198	0.185594	191	165	0.00037785	0.00928881
3001382 TEM beta lactamase	Days_from_AUG_3_2020	Days_from_AUG_3_2020	1.35885	0.341561	191	129	0.000291513	0.00928881
3004611 ampC type beta lactamase	Days_from_AUG_3_2020	Days_from_AUG_3_2020	1.27968	0.333647	191	121	0.000339642	0.00928881
3004612 ampC type beta lactamase	Days_from_AUG_3_2020	Days_from_AUG_3_2020	1.20386	0.307163	191	169	0.000506717	0.0114986
3003370 elfamycin resistant EF Tu	Days_from_AUG_3_2020	Days_from_AUG_3_2020	0.714915	0.201873	191	191	0.000653296	0.0137659
3000656 RND antibiotic efflux pump	Days_from_AUG_3_2020	Days_from_AUG_3_2020	-0.254183	0.0755852	191	191	0.000934701	0.0183825
3000832 MFS antibiotic efflux pump RND antibiotic efflux pump	Days_from_AUG_3_2020	Days_from_AUG_3_2020	1.1149	0.29631	191	113	0.00106367	0.0196114
3003115 OXA beta lactamase	Days_from_AUG_3_2020	Days_from_AUG_3_2020	1.04703	0.262994	191	101	0.00155152	0.0240894
3005053 pmr phosphoethanolamine transferase	Days_from_AUG_3_2020	Days_from_AUG_3_2020	1.25259	0.377544	191	114	0.00154837	0.0240894
3003922 RND antibiotic efflux pump	Days_from_AUG_3_2020	Days_from_AUG_3_2020	1.11418	0.304759	191	127	0.00140455	0.0240894
3000206 MFS antibiotic efflux pump	Days_from_AUG_3_2020	Days_from_AUG_3_2020	1.26252	0.377368	191	155	0.00221756	0.0322642
3001614 OXA beta lactamase	Days_from_AUG_3_2020	Days_from_AUG_3_2020	1.30933	0.398917	191	120	0.00229677	0.0322642
3000566 MFS antibiotic efflux pump	Days_from_AUG_3_2020	Days_from_AUG_3_2020	1.22378	0.3985	191	127	0.00291152	0.0343559
3000829 RND antibiotic efflux pump	Days_from_AUG_3_2020	Days_from_AUG_3_2020	1.01387	0.306132	191	141	0.00282863	0.0343559
3000981 TEM beta lactamase	Days_from_AUG_3_2020	Days_from_AUG_3_2020	0.764961	0.243919	191	131	0.00284517	0.0343559
3000823 resistance antibiotic multiple	Days_from_AUG_3_2020	Days_from_AUG_3_2020	0.978886	0.298495	191	127	0.00280665	0.0343559
3000254 MFS antibiotic efflux pump	Days_from_AUG_3_2020	Days_from_AUG_3_2020	1.13217	0.37342	191	144	0.00368805	0.0418451
3002539 AAC 3	Days_from_AUG_3_2020	Days_from_AUG_3_2020	1.25883	0.231247	191	120	0.00430767	0.0470652
3004580 MFS antibiotic efflux pump	Days_from_AUG_3_2020	Days_from_AUG_3_2020	1.15994	0.389884	191	134	0.00451209	0.0475381
3000216 RND antibiotic efflux pump	Days_from_AUG_3_2020	Days_from_AUG_3_2020	0.772634	0.270957	191	191	0.00501179	0.0480452
3000781 RND antibiotic efflux pump	Days_from_AUG_3_2020	Days_from_AUG_3_2020	1.11031	0.379635	191	167	0.00546811	0.0480452
3000620 RND antibiotic efflux pump	Days_from_AUG_3_2020	Days_from_AUG_3_2020	1.21195	0.413766	191	147	0.00520787	0.0480452
3000833 MFS antibiotic efflux pump RND antibiotic efflux pump	Days_from_AUG_3_2020	Days_from_AUG_3_2020	1.22172	0.435116	191	145	0.00614688	0.0480452
3004122 Bacterial Porin with reduced permeability to beta lactams	Days_from_AUG_3_2020	Days_from_AUG_3_2020	1.01885	0.354183	191	123	0.00585619	0.0480452
3002791 quinolone resistance protein qnr	Days_from_AUG_3_2020	Days_from_AUG_3_2020	0.888741	0.30163	191	106	0.00529994	0.0480452
3002581 AAC 6	Days_from_AUG_3_2020	Days_from_AUG_3_2020	0.871805	0.29218	191	153	0.0051402	0.0480452
3002191 MOX beta lactamase	Days_from_AUG_3_2020	Days_from_AUG_3_2020	0.855634	0.262405	191	103	0.00612629	0.0480452
3000508 RND antibiotic efflux pump	Days_from_AUG_3_2020	Days_from_AUG_3_2020	1.00043	0.327735	191	114	0.00618888	0.0480452
3000965 TEM beta lactamase	Days_from_AUG_3_2020	Days_from_AUG_3_2020	0.925416	0.31645	191	128	0.0058779	0.0480452
3003899 antibiotic resistant ptsI phosphotransferase	Days_from_AUG_3_2020	Days_from_AUG_3_2020	0.886364	0.2824	191	121	0.00638526	0.0482987

### Sheet: Bacteria_genus_MAASLIN
feature	metadata	value	coef	stderr	N	N.not.0	pval	qval
Kingella	Days_from_AUG_3_2020	Days_from_AUG_3_2020	1.15172	0.140579	214	214	4.84e-14	2.56e-11
Moraxella	Days_from_AUG_3_2020	Days_from_AUG_3_2020	1.03189	0.137758	214	214	6.92e-12	1.83e-09
Eikenella	Days_from_AUG_3_2020	Days_from_AUG_3_2020	0.859417	0.117514	214	214	1.4e-11	2.47e-09
Borrelia	Days_from_AUG_3_2020	Days_from_AUG_3_2020	-0.60641	0.0861957	214	214	2.74e-11	3.03e-09
Laribacter	Days_from_AUG_3_2020	Days_from_AUG_3_2020	1.16818	0.164198	214	214	2.85e-11	3.03e-09
Aquaspirillum	Days_from_AUG_3_2020	Days_from_AUG_3_2020	1.19853	0.174847	214	214	3.33e-10	2.52e-08
Pelagibaca	Days_from_AUG_3_2020	Days_from_AUG_3_2020	-0.728766	0.110385	214	214	3.22e-10	2.52e-08
Alysiella	Days_from_AUG_3_2020	Days_from_AUG_3_2020	1.19677	0.185759	214	214	7.99e-10	4.35e-08
Aeromonas	Days_from_AUG_3_2020	Days_from_AUG_3_2020	0.879664	0.130859	214	214	8.2e-10	4.35e-08
Nibricoccus	Days_from_AUG_3_2020	Days_from_AUG_3_2020	-0.733868	0.114032	214	214	8.07e-10	4.35e-08
Gallibacterium	Days_from_AUG_3_2020	Days_from_AUG_3_2020	1.2265	0.191376	214	214	1.12e-09	5.37e-08
Conchiformibius	Days_from_AUG_3_2020	Days_from_AUG_3_2020	1.23164	0.196585	214	214	2.12e-09	9.35e-08
Syntrophobacter	Days_from_AUG_3_2020	Days_from_AUG_3_2020	-0.756003	0.122451	214	214	3.37e-09	1.27e-07
Chlorobium	Days_from_AUG_3_2020	Days_from_AUG_3_2020	-0.570047	0.0924569	214	214	3.5e-09	1.27e-07
Desulfobacterium	Days_from_AUG_3_2020	Days_from_AUG_3_2020	-0.95504	0.154994	214	214	3.59e-09	1.27e-07
Acidaminococcus	Days_from_AUG_3_2020	Days_from_AUG_3_2020	1.16133	0.188559	214	214	4.6e-09	1.52e-07
Simonsiella	Days_from_AUG_3_2020	Days_from_AUG_3_2020	1.46645	0.240831	214	213	5.57e-09	1.74e-07
Melaminivora	Days_from_AUG_3_2020	Days_from_AUG_3_2020	0.871207	0.139933	214	214	6.27e-09	1.85e-07
Desulfococcus	Days_from_AUG_3_2020	Days_from_AUG_3_2020	-0.79857	0.132725	214	214	7.77e-09	2.06e-07
Desulfatibacillum	Days_from_AUG_3_2020	Days_from_AUG_3_2020	-0.68091	0.113121	214	214	7.65e-09	2.06e-07
Rhizobacter	Days_from_AUG_3_2020	Days_from_AUG_3_2020	0.753835	0.124261	214	214	8.16e-09	2.06e-07
Variibacter	Days_from_AUG_3_2020	Days_from_AUG_3_2020	-1.52421	0.254104	214	214	9.56e-09	2.3e-07
Klebsiella	Days_from_AUG_3_2020	Days_from_AUG_3_2020	0.468813	0.080169	214	214	2.26e-08	4.98e-07
Desulfobacter	Days_from_AUG_3_2020	Days_from_AUG_3_2020	-1.53658	0.25427	214	214	2.19e-08	4.98e-07
Bibersteinia	Days_from_AUG_3_2020	Days_from_AUG_3_2020	1.3856	0.240224	214	213	2.9e-08	6.15e-07
Candidatus Babela	Days_from_AUG_3_2020	Days_from_AUG_3_2020	-0.679866	0.119177	214	214	3.9e-08	7.96e-07
Sphaerotilus	Days_from_AUG_3_2020	Days_from_AUG_3_2020	0.816991	0.142711	214	214	4.09e-08	8.03e-07
Tolumonas	Days_from_AUG_3_2020	Days_from_AUG_3_2020	1.05039	0.183434	214	214	4.6e-08	8.71e-07
Dialister	Days_from_AUG_3_2020	Days_from_AUG_3_2020	0.984915	0.174828	214	214	6.78e-08	1.24e-06
Acidovorax	Days_from_AUG_3_2020	Days_from_AUG_3_2020	0.902909	0.159626	214	214	9.16e-08	1.62e-06
Diaphorobacter	Days_from_AUG_3_2020	Days_from_AUG_3_2020	0.821474	0.14666	214	214	1.12e-07	1.91e-06
Selenomonas	Days_from_AUG_3_2020	Days_from_AUG_3_2020	1.1411	0.207765	214	214	1.31e-07	2.16e-06
Glaesserella	Days_from_AUG_3_2020	Days_from_AUG_3_2020	1.24172	0.227448	214	214	1.39e-07	2.23e-06
Desulfosarcina	Days_from_AUG_3_2020	Days_from_AUG_3_2020	-0.578607	0.107053	214	214	1.74e-07	2.71e-06
Anaerostipes	Days_from_AUG_3_2020	Days_from_AUG_3_2020	0.943805	0.179808	214	214	3.8e-07	5.75e-06
Inhella	Days_from_AUG_3_2020	Days_from_AUG_3_2020	0.768906	0.147324	214	214	4.33e-07	6.37e-06
Aquabacterium	Days_from_AUG_3_2020	Days_from_AUG_3_2020	0.714162	0.136282	214	214	4.49e-07	6.43e-06
Orbus	Days_from_AUG_3_2020	Days_from_AUG_3_2020	1.00455	0.193841	214	214	5.17e-07	7.22e-06
Proteus	Days_from_AUG_3_2020	Days_from_AUG_3_2020	-0.877902	0.166549	214	214	5.63e-07	7.66e-06
Comamonas	Days_from_AUG_3_2020	Days_from_AUG_3_2020	0.584315	0.114971	214	214	9.31e-07	1.2e-05
Methylomusa	Days_from_AUG_3_2020	Days_from_AUG_3_2020	1.15002	0.226346	214	214	9.31e-07	1.2e-05
Calothrix	Days_from_AUG_3_2020	Days_from_AUG_3_2020	-0.782683	0.15196	214	214	1.1e-06	1.38e-05
Vitreoscilla	Days_from_AUG_3_2020	Days_from_AUG_3_2020	0.78199	0.154593	214	214	1.12e-06	1.38e-05
Pseudobutyrivibrio	Days_from_AUG_3_2020	Days_from_AUG_3_2020	1.28989	0.26074	214	214	1.63e-06	1.97e-05
Delftia	Days_from_AUG_3_2020	Days_from_AUG_3_2020	0.338824	0.0694127	214	214	2.07e-06	2.44e-05
Aggregatibacter	Days_from_AUG_3_2020	Days_from_AUG_3_2020	0.850114	0.177297	214	214	3.18e-06	3.58e-05
Rubrivivax	Days_from_AUG_3_2020	Days_from_AUG_3_2020	0.58867	0.120422	214	214	3.12e-06	3.58e-05
Phocaeicola	Days_from_AUG_3_2020	Days_from_AUG_3_2020	0.95082	0.194778	214	214	3.32e-06	3.67e-05
Denitrovibrio	Days_from_AUG_3_2020	Days_from_AUG_3_2020	1.33401	0.282778	214	213	4.66e-06	4.94e-05
Actinobacillus	Days_from_AUG_3_2020	Days_from_AUG_3_2020	0.908116	0.192578	214	214	4.65e-06	4.94e-05
Roseburia	Days_from_AUG_3_2020	Days_from_AUG_3_2020	1.06803	0.227047	214	214	4.95e-06	5.04e-05
Sneathia	Days_from_AUG_3_2020	Days_from_AUG_3_2020	1.35731	0.288228	214	214	4.86e-06	5.04e-05
Streptobacillus	Days_from_AUG_3_2020	Days_from_AUG_3_2020	1.36127	0.289636	214	214	5.56e-06	5.56e-05
Ilyobacter	Days_from_AUG_3_2020	Days_from_AUG_3_2020	1.57313	0.335776	214	214	5.7e-06	5.59e-05
Sporomusa	Days_from_AUG_3_2020	Days_from_AUG_3_2020	0.981984	0.21097	214	214	7.1e-06	6.6e-05
Leptotrichia	Days_from_AUG_3_2020	Days_from_AUG_3_2020	0.984812	0.21314	214	214	6.88e-06	6.6e-05
Parabacteroides	Days_from_AUG_3_2020	Days_from_AUG_3_2020	0.825518	0.176407	214	214	7.1e-06	6.6e-05
Flintibacter	Days_from_AUG_3_2020	Days_from_AUG_3_2020	0.976949	0.212478	214	214	7.73e-06	7.06e-05
Ottowia	Days_from_AUG_3_2020	Days_from_AUG_3_2020	0.862574	0.186477	214	214	8.43e-06	7.45e-05
Bernardetia	Days_from_AUG_3_2020	Days_from_AUG_3_2020	-0.43624	0.0954355	214	214	8.31e-06	7.45e-05
Pseudoleptotrichia	Days_from_AUG_3_2020	Days_from_AUG_3_2020	1.27182	0.279896	214	214	9.8e-06	8.52e-05
Veillonella	Days_from_AUG_3_2020	Days_from_AUG_3_2020	0.731481	0.159356	214	214	1.23e-05	0.000102939
Sutterella	Days_from_AUG_3_2020	Days_from_AUG_3_2020	1.05508	0.234169	214	214	1.22e-05	0.000102939
Rheinheimera	Days_from_AUG_3_2020	Days_from_AUG_3_2020	0.849406	0.185648	214	214	1.24e-05	0.000102939
Limnohabitans	Days_from_AUG_3_2020	Days_from_AUG_3_2020	0.685875	0.152361	214	214	1.33e-05	0.000106848
Megamonas	Days_from_AUG_3_2020	Days_from_AUG_3_2020	0.753538	0.16714	214	214	1.33e-05	0.000106848
Snodgrassella	Days_from_AUG_3_2020	Days_from_AUG_3_2020	0.860284	0.192234	214	214	1.37e-05	0.000108508
Thiomonas	Days_from_AUG_3_2020	Days_from_AUG_3_2020	0.560953	0.127411	214	214	2.09e-05	0.000163196
Leclercia	Days_from_AUG_3_2020	Days_from_AUG_3_2020	0.597242	0.137835	214	214	2.45e-05	0.000188117
Oscillibacter	Days_from_AUG_3_2020	Days_from_AUG_3_2020	0.876791	0.204221	214	214	2.84e-05	0.000214032
Chryseobacterium	Days_from_AUG_3_2020	Days_from_AUG_3_2020	0.299254	0.0699673	214	214	2.87e-05	0.000214032
Sebaldella	Days_from_AUG_3_2020	Days_from_AUG_3_2020	0.880145	0.202687	214	214	3.07e-05	0.000223223
Candidatus Saccharimonas	Days_from_AUG_3_2020	Days_from_AUG_3_2020	1.11983	0.261527	214	213	3.07e-05	0.000223223
Megasphaera	Days_from_AUG_3_2020	Days_from_AUG_3_2020	0.827653	0.194563	214	214	3.48e-05	0.000249334
Adhaeribacter	Days_from_AUG_3_2020	Days_from_AUG_3_2020	-0.440446	0.104491	214	214	3.7e-05	0.000261311
Sphaerochaeta	Days_from_AUG_3_2020	Days_from_AUG_3_2020	0.962782	0.229768	214	214	4.39e-05	0.000305976
Blastochloris	Days_from_AUG_3_2020	Days_from_AUG_3_2020	-0.812887	0.197677	214	214	5.93e-05	0.000408143
Sodalis	Days_from_AUG_3_2020	Days_from_AUG_3_2020	0.679626	0.166221	214	214	6.67e-05	0.000452914
Truepera	Days_from_AUG_3_2020	Days_from_AUG_3_2020	-0.823035	0.200563	214	214	6.98e-05	0.000468044
Blautia	Days_from_AUG_3_2020	Days_from_AUG_3_2020	1.06137	0.26064	214	214	7.32e-05	0.000484707
Sulfuritortus	Days_from_AUG_3_2020	Days_from_AUG_3_2020	0.787407	0.188296	214	214	7.6e-05	0.000497243
Christensenella	Days_from_AUG_3_2020	Days_from_AUG_3_2020	0.802585	0.201881	214	214	0.000100909	0.000644361
Fusobacterium	Days_from_AUG_3_2020	Days_from_AUG_3_2020	0.853578	0.213835	214	214	0.000100195	0.000644361
Ralstonia	Days_from_AUG_3_2020	Days_from_AUG_3_2020	-0.524345	0.132005	214	214	0.000118176	0.000745636
Alkalitalea	Days_from_AUG_3_2020	Days_from_AUG_3_2020	-0.478449	0.122646	214	214	0.000128595	0.000801829
Crenobacter	Days_from_AUG_3_2020	Days_from_AUG_3_2020	0.498051	0.127692	214	214	0.00013024	0.00080264
Flavonifractor	Days_from_AUG_3_2020	Days_from_AUG_3_2020	0.869023	0.222631	214	214	0.000135043	0.000822676
Butyrivibrio	Days_from_AUG_3_2020	Days_from_AUG_3_2020	0.808205	0.209272	214	214	0.000155569	0.000936949
Methylomicrobium	Days_from_AUG_3_2020	Days_from_AUG_3_2020	0.706927	0.181385	214	214	0.000166495	0.000991484
Intestinimonas	Days_from_AUG_3_2020	Days_from_AUG_3_2020	0.670583	0.175155	214	214	0.000179098	0.00105469
Lachnoclostridium	Days_from_AUG_3_2020	Days_from_AUG_3_2020	0.693248	0.182877	214	214	0.000202656	0.0011803
Caldimicrobium	Days_from_AUG_3_2020	Days_from_AUG_3_2020	-1.03283	0.270476	214	213	0.000215784	0.0012431
Paraprevotella	Days_from_AUG_3_2020	Days_from_AUG_3_2020	0.796925	0.211087	214	214	0.000221542	0.00126255
Prosthecochloris	Days_from_AUG_3_2020	Days_from_AUG_3_2020	-0.833302	0.132172	214	214	0.000230005	0.00129684
Anaerolinea	Days_from_AUG_3_2020	Days_from_AUG_3_2020	0.935068	0.250494	214	214	0.000252602	0.00140925
Lachnoanaerobaculum	Days_from_AUG_3_2020	Days_from_AUG_3_2020	0.785386	0.211159	214	214	0.000265772	0.00146728
Phascolarctobacterium	Days_from_AUG_3_2020	Days_from_AUG_3_2020	0.669837	0.179177	214	214	0.000317482	0.0017347
Mediterraneibacter	Days_from_AUG_3_2020	Days_from_AUG_3_2020	0.753322	0.205931	214	214	0.000329351	0.00178119
Caldithrix	Days_from_AUG_3_2020	Days_from_AUG_3_2020	-0.450442	0.124081	214	214	0.000355061	0.00190083
Anaerobutyricum	Days_from_AUG_3_2020	Days_from_AUG_3_2020	0.733774	0.202211	214	214	0.00036859	0.00195353
Spiroplasma	Days_from_AUG_3_2020	Days_from_AUG_3_2020	-0.253945	0.0706291	214	214	0.000403326	0.00211646
Candidatus Nanosynbacter	Days_from_AUG_3_2020	Days_from_AUG_3_2020	0.958019	0.267283	214	214	0.000431887	0.00224412
Pseudoarcobacter	Days_from_AUG_3_2020	Days_from_AUG_3_2020	0.368014	0.103358	214	214	0.000457437	0.00235024
Faecalitalea	Days_from_AUG_3_2020	Days_from_AUG_3_2020	0.684664	0.191974	214	213	0.000461179	0.00235024
Desulfotomaculum	Days_from_AUG_3_2020	Days_from_AUG_3_2020	0.661079	0.186113	214	214	0.000488525	0.00246589
Neisseria	Days_from_AUG_3_2020	Days_from_AUG_3_2020	0.6505	0.182858	214	214	0.000503189	0.00251595
Rhodomicrobium	Days_from_AUG_3_2020	Days_from_AUG_3_2020	-0.970251	0.275303	214	214	0.000523925	0.00259514
Kiritimatiella	Days_from_AUG_3_2020	Days_from_AUG_3_2020	-0.878113	0.16417	214	214	0.000549937	0.00269877
Thauera	Days_from_AUG_3_2020	Days_from_AUG_3_2020	0.462626	0.132319	214	214	0.00060482	0.00294087
Nocardia	Days_from_AUG_3_2020	Days_from_AUG_3_2020	-0.657114	0.186427	214	214	0.000638367	0.00307577
Petrocella	Days_from_AUG_3_2020	Days_from_AUG_3_2020	0.714392	0.20626	214	214	0.000682933	0.00326085
Aquicella	Days_from_AUG_3_2020	Days_from_AUG_3_2020	0.564747	0.163049	214	214	0.000699221	0.00330881
Sulfurospirillum	Days_from_AUG_3_2020	Days_from_AUG_3_2020	-0.639337	0.168304	214	214	0.000734601	0.00344547
Shigella	Days_from_AUG_3_2020	Days_from_AUG_3_2020	0.435213	0.124371	214	214	0.000775398	0.00360492
Acutalibacter	Days_from_AUG_3_2020	Days_from_AUG_3_2020	0.884337	0.259292	214	214	0.000836468	0.00385503
Caproiciproducens	Days_from_AUG_3_2020	Days_from_AUG_3_2020	0.931502	0.27398	214	214	0.000859524	0.0039034
Pelosinus	Days_from_AUG_3_2020	Days_from_AUG_3_2020	0.714516	0.203253	214	214	0.000861694	0.0039034
Glaciecola	Days_from_AUG_3_2020	Days_from_AUG_3_2020	0.660711	0.196094	214	214	0.00094072	0.00422527
Fervidobacterium	Days_from_AUG_3_2020	Days_from_AUG_3_2020	0.849637	0.253248	214	214	0.000986916	0.00425256
Sulfurihydrogenibium	Days_from_AUG_3_2020	Days_from_AUG_3_2020	0.952191	0.281916	214	214	0.000977049	0.00425256
Chitinibacter	Days_from_AUG_3_2020	Days_from_AUG_3_2020	0.427003	0.126433	214	214	0.000971437	0.00425256
Francisella	Days_from_AUG_3_2020	Days_from_AUG_3_2020	0.533611	0.159135	214	214	0.000980556	0.00425256
Amniculibacterium	Days_from_AUG_3_2020	Days_from_AUG_3_2020	0.561197	0.166337	214	214	0.000975567	0.00425256
Acinetobacter	Days_from_AUG_3_2020	Days_from_AUG_3_2020	0.461862	0.0942081	214	214	0.00104875	0.00448257
Mesorhizobium	Days_from_AUG_3_2020	Days_from_AUG_3_2020	-0.716837	0.214953	214	214	0.00106311	0.00450758
Thiomicrospira	Days_from_AUG_3_2020	Days_from_AUG_3_2020	0.611519	0.180848	214	214	0.00108747	0.00457426
Cruoricaptor	Days_from_AUG_3_2020	Days_from_AUG_3_2020	0.443081	0.13449	214	214	0.0011701	0.00488309
Eubacterium	Days_from_AUG_3_2020	Days_from_AUG_3_2020	0.571179	0.173697	214	214	0.00123576	0.00511682
Chelatococcus	Days_from_AUG_3_2020	Days_from_AUG_3_2020	-0.913707	0.279479	214	212	0.00127904	0.00518565
Ochrobactrum	Days_from_AUG_3_2020	Days_from_AUG_3_2020	-0.359254	0.100863	214	214	0.00127291	0.00518565
Ruthenibacterium	Days_from_AUG_3_2020	Days_from_AUG_3_2020	0.60501	0.184994	214	214	0.00129152	0.00518565
Thiocystis	Days_from_AUG_3_2020	Days_from_AUG_3_2020	0.421729	0.128852	214	214	0.00128356	0.00518565
Photobacterium	Days_from_AUG_3_2020	Days_from_AUG_3_2020	0.662187	0.20448	214	214	0.00143264	0.005709
Prevotella	Days_from_AUG_3_2020	Days_from_AUG_3_2020	0.661826	0.204059	214	214	0.00145848	0.00576863
Ethanoligenens	Days_from_AUG_3_2020	Days_from_AUG_3_2020	0.968386	0.29973	214	214	0.00154873	0.00603551
Aequorivita	Days_from_AUG_3_2020	Days_from_AUG_3_2020	0.492228	0.150532	214	214	0.00154662	0.00603551
Undibacterium	Days_from_AUG_3_2020	Days_from_AUG_3_2020	0.460934	0.143182	214	214	0.00157085	0.00604561
Janibacter	Days_from_AUG_3_2020	Days_from_AUG_3_2020	-0.376782	0.117666	214	214	0.00157414	0.00604561
Entomomonas	Days_from_AUG_3_2020	Days_from_AUG_3_2020	0.53838	0.168049	214	214	0.00160114	0.00610506
Pseudoxanthomonas	Days_from_AUG_3_2020	Days_from_AUG_3_2020	0.35047	0.109757	214	214	0.00162175	0.0061395
Lachnospira	Days_from_AUG_3_2020	Days_from_AUG_3_2020	0.589945	0.186023	214	214	0.0018415	0.00692196
Saliniradius	Days_from_AUG_3_2020	Days_from_AUG_3_2020	0.586395	0.184595	214	214	0.00189567	0.006929
Desulfobacula	Days_from_AUG_3_2020	Days_from_AUG_3_2020	-0.877408	0.154311	214	213	0.00189333	0.006929
Ruminococcus	Days_from_AUG_3_2020	Days_from_AUG_3_2020	0.850131	0.268557	214	214	0.00187009	0.006929
Pulveribacter	Days_from_AUG_3_2020	Days_from_AUG_3_2020	0.588386	0.112837	214	214	0.00188391	0.006929
Methylobacterium	Days_from_AUG_3_2020	Days_from_AUG_3_2020	-0.977979	0.31125	214	214	0.00192301	0.00698079
Riemerella	Days_from_AUG_3_2020	Days_from_AUG_3_2020	0.534389	0.169177	214	214	0.00197608	0.00712463
Petrotoga	Days_from_AUG_3_2020	Days_from_AUG_3_2020	0.878923	0.279451	214	213	0.00201171	0.00720411
Nitrosospira	Days_from_AUG_3_2020	Days_from_AUG_3_2020	0.544195	0.174786	214	214	0.00220802	0.00785405
Thermodesulfobacterium	Days_from_AUG_3_2020	Days_from_AUG_3_2020	-0.792469	0.236544	214	214	0.00226627	0.00800749
Aminomonas	Days_from_AUG_3_2020	Days_from_AUG_3_2020	0.805474	0.262897	214	214	0.00252483	0.008862
Acholeplasma	Days_from_AUG_3_2020	Days_from_AUG_3_2020	0.652606	0.213139	214	214	0.00262526	0.00899955
Sulfuricurvum	Days_from_AUG_3_2020	Days_from_AUG_3_2020	-0.34508	0.113368	214	214	0.00263194	0.00899955
Faecalibacterium	Days_from_AUG_3_2020	Days_from_AUG_3_2020	0.57677	0.188774	214	214	0.00262466	0.00899955
Defluviitoga	Days_from_AUG_3_2020	Days_from_AUG_3_2020	0.805697	0.263899	214	214	0.00259788	0.00899955
Schlegelella	Days_from_AUG_3_2020	Days_from_AUG_3_2020	0.359518	0.117179	214	214	0.00265126	0.0090075
Mahella	Days_from_AUG_3_2020	Days_from_AUG_3_2020	0.740892	0.243299	214	214	0.00269383	0.00903628
Enterobacter	Days_from_AUG_3_2020	Days_from_AUG_3_2020	0.47157	0.149146	214	214	0.00268872	0.00903628
Polynucleobacter	Days_from_AUG_3_2020	Days_from_AUG_3_2020	0.392605	0.129429	214	214	0.00279121	0.00930403
Rickettsia	Days_from_AUG_3_2020	Days_from_AUG_3_2020	-0.447534	0.146774	214	214	0.00287716	0.00953058
Hydrogenophilus	Days_from_AUG_3_2020	Days_from_AUG_3_2020	0.488744	0.158454	214	214	0.00293566	0.00966397
Methylorubrum	Days_from_AUG_3_2020	Days_from_AUG_3_2020	-0.86374	0.288128	214	214	0.00306429	0.0100252
Dechloromonas	Days_from_AUG_3_2020	Days_from_AUG_3_2020	-0.746421	0.150104	214	214	0.00308497	0.0100309
Saccharospirillum	Days_from_AUG_3_2020	Days_from_AUG_3_2020	0.511496	0.171042	214	214	0.00313869	0.0101433
Polaromonas	Days_from_AUG_3_2020	Days_from_AUG_3_2020	0.462456	0.143174	214	214	0.00324413	0.0104205
Hymenobacter	Days_from_AUG_3_2020	Days_from_AUG_3_2020	-0.352034	0.0977147	214	214	0.0033137	0.0105799
Chitinolyticbacter	Days_from_AUG_3_2020	Days_from_AUG_3_2020	-0.228424	0.0769593	214	214	0.00334102	0.0106032
Heliobacterium	Days_from_AUG_3_2020	Days_from_AUG_3_2020	0.703516	0.238616	214	214	0.00362745	0.0113391
Erysipelatoclostridium	Days_from_AUG_3_2020	Days_from_AUG_3_2020	0.551904	0.186472	214	214	0.00363706	0.0113391
Curvibacter	Days_from_AUG_3_2020	Days_from_AUG_3_2020	0.61004	0.157035	214	214	0.0036289	0.0113391
Thermoclostridium	Days_from_AUG_3_2020	Days_from_AUG_3_2020	0.864268	0.274426	214	160	0.00375832	0.0116486
Adlercreutzia	Days_from_AUG_3_2020	Days_from_AUG_3_2020	0.599168	0.204595	214	214	0.00383181	0.0118073
Escherichia	Days_from_AUG_3_2020	Days_from_AUG_3_2020	0.336842	0.114838	214	214	0.00390951	0.0119771
Anaerocolumna	Days_from_AUG_3_2020	Days_from_AUG_3_2020	0.566682	0.194383	214	214	0.00410652	0.0125084
Romboutsia	Days_from_AUG_3_2020	Days_from_AUG_3_2020	0.548477	0.189799	214	214	0.00430609	0.0129672
Longibaculum	Days_from_AUG_3_2020	Days_from_AUG_3_2020	0.541568	0.186716	214	214	0.0042889	0.0129672
Synechococcus	Days_from_AUG_3_2020	Days_from_AUG_3_2020	-0.33786	0.0994773	214	214	0.00438442	0.0131285
Desulfuromonas	Days_from_AUG_3_2020	Days_from_AUG_3_2020	-0.554269	0.148629	214	214	0.00462449	0.0137695
Pannonibacter	Days_from_AUG_3_2020	Days_from_AUG_3_2020	-0.386156	0.107872	214	214	0.00508123	0.015045
Pandoraea	Days_from_AUG_3_2020	Days_from_AUG_3_2020	-0.1876	0.0663738	214	214	0.00516535	0.0152091
Chitinimonas	Days_from_AUG_3_2020	Days_from_AUG_3_2020	0.54224	0.192794	214	214	0.00542177	0.0158759
Psychrobacter	Days_from_AUG_3_2020	Days_from_AUG_3_2020	0.529884	0.17927	214	214	0.00559365	0.0162002
Providencia	Days_from_AUG_3_2020	Days_from_AUG_3_2020	0.374587	0.133525	214	214	0.00557569	0.0162002
Bacteriovorax	Days_from_AUG_3_2020	Days_from_AUG_3_2020	0.749493	0.267527	214	214	0.00590199	0.0169084
Nitratiruptor	Days_from_AUG_3_2020	Days_from_AUG_3_2020	-0.530185	0.177693	214	214	0.00589334	0.0169084
Ereboglobus	Days_from_AUG_3_2020	Days_from_AUG_3_2020	-0.339938	0.122538	214	214	0.00602886	0.017179
Desulfovibrio	Days_from_AUG_3_2020	Days_from_AUG_3_2020	0.369584	0.132856	214	214	0.00667973	0.0189319
Ramlibacter	Days_from_AUG_3_2020	Days_from_AUG_3_2020	0.33602	0.090847	214	214	0.00698927	0.0197038
Rhodopseudomonas	Days_from_AUG_3_2020	Days_from_AUG_3_2020	-0.528286	0.194205	214	214	0.00738674	0.0207141
Odoribacter	Days_from_AUG_3_2020	Days_from_AUG_3_2020	-0.276331	0.102213	214	214	0.0074309	0.0207283
Epilithonimonas	Days_from_AUG_3_2020	Days_from_AUG_3_2020	0.520637	0.160866	214	214	0.00754293	0.0208505
Terricaulis	Days_from_AUG_3_2020	Days_from_AUG_3_2020	0.705499	0.25715	214	214	0.00755339	0.0208505
Nitrosomonas	Days_from_AUG_3_2020	Days_from_AUG_3_2020	0.307124	0.113762	214	214	0.00762138	0.0209173
Fibrobacter	Days_from_AUG_3_2020	Days_from_AUG_3_2020	-0.738279	0.194222	214	214	0.00765652	0.0209173
Cloacibacterium	Days_from_AUG_3_2020	Days_from_AUG_3_2020	0.513123	0.114998	214	214	0.00778041	0.0211468
Sulfuriferula	Days_from_AUG_3_2020	Days_from_AUG_3_2020	0.38875	0.143936	214	214	0.00794211	0.0214761
Defluviicoccus	Days_from_AUG_3_2020	Days_from_AUG_3_2020	0.56771	0.21207	214	214	0.00815739	0.0219463
Xanthomonas	Days_from_AUG_3_2020	Days_from_AUG_3_2020	0.219821	0.0816186	214	214	0.00824249	0.0220632
Hungatella	Days_from_AUG_3_2020	Days_from_AUG_3_2020	0.505466	0.19006	214	214	0.0087123	0.0232036
Geobacter	Days_from_AUG_3_2020	Days_from_AUG_3_2020	-0.81607	0.135052	214	214	0.00926977	0.0245649
Shewanella	Days_from_AUG_3_2020	Days_from_AUG_3_2020	0.245681	0.0942505	214	214	0.00979551	0.025829
Mannheimia	Days_from_AUG_3_2020	Days_from_AUG_3_2020	0.347932	0.132722	214	214	0.00987716	0.0259153
Mycobacterium	Days_from_AUG_3_2020	Days_from_AUG_3_2020	-0.426421	0.161073	214	214	0.0100863	0.0263337
Bacteroides	Days_from_AUG_3_2020	Days_from_AUG_3_2020	0.398095	0.135284	214	214	0.0105487	0.027406
Burkholderia	Days_from_AUG_3_2020	Days_from_AUG_3_2020	0.399686	0.154632	214	214	0.0107718	0.0278491
Thermosulfuriphilus	Days_from_AUG_3_2020	Days_from_AUG_3_2020	-0.284252	0.110581	214	214	0.0108404	0.0278903
Bradyrhizobium	Days_from_AUG_3_2020	Days_from_AUG_3_2020	-0.556809	0.216225	214	214	0.0109878	0.0281331
Bordetella	Days_from_AUG_3_2020	Days_from_AUG_3_2020	-0.258002	0.0946453	214	214	0.0111117	0.0283134
Geovibrio	Days_from_AUG_3_2020	Days_from_AUG_3_2020	0.605756	0.236452	214	214	0.0122297	0.0310131
Dysosmobacter	Days_from_AUG_3_2020	Days_from_AUG_3_2020	0.395061	0.154826	214	212	0.012383	0.0312523
Colwellia	Days_from_AUG_3_2020	Days_from_AUG_3_2020	0.376245	0.149397	214	214	0.0126619	0.0318049
Mucinivorans	Days_from_AUG_3_2020	Days_from_AUG_3_2020	-0.493711	0.128305	214	214	0.0135152	0.033788
Labrys	Days_from_AUG_3_2020	Days_from_AUG_3_2020	-0.445754	0.177487	214	214	0.0140636	0.0349939
Acetoanaerobium	Days_from_AUG_3_2020	Days_from_AUG_3_2020	0.454938	0.177509	214	214	0.0144455	0.0357764
Clostridium	Days_from_AUG_3_2020	Days_from_AUG_3_2020	-0.316675	0.124271	214	214	0.0148966	0.0366297
Chloracidobacterium	Days_from_AUG_3_2020	Days_from_AUG_3_2020	-0.99215	0.228106	214	214	0.0149283	0.0366297
Tenacibaculum	Days_from_AUG_3_2020	Days_from_AUG_3_2020	-0.388586	0.157279	214	214	0.015326	0.0374322
Draconibacterium	Days_from_AUG_3_2020	Days_from_AUG_3_2020	-0.207377	0.0850959	214	214	0.0156371	0.0380169
Leptospira	Days_from_AUG_3_2020	Days_from_AUG_3_2020	0.41284	0.166683	214	214	0.0159357	0.0385658
Turneriella	Days_from_AUG_3_2020	Days_from_AUG_3_2020	0.605089	0.248246	214	214	0.0160119	0.0385742
Taylorella	Days_from_AUG_3_2020	Days_from_AUG_3_2020	0.589069	0.241923	214	214	0.0162361	0.0389372
Oceanihabitans	Days_from_AUG_3_2020	Days_from_AUG_3_2020	0.488998	0.20296	214	214	0.017094	0.0408101
Verminephrobacter	Days_from_AUG_3_2020	Days_from_AUG_3_2020	0.446607	0.179343	214	214	0.0173818	0.0413111
Sinimarinibacterium	Days_from_AUG_3_2020	Days_from_AUG_3_2020	0.435798	0.181578	214	214	0.0175717	0.0415759
Pusillimonas	Days_from_AUG_3_2020	Days_from_AUG_3_2020	0.285472	0.119051	214	214	0.0177391	0.0417855
Monoglobus	Days_from_AUG_3_2020	Days_from_AUG_3_2020	0.489917	0.204195	214	214	0.0179101	0.0420015
Serpentinomonas	Days_from_AUG_3_2020	Days_from_AUG_3_2020	0.363296	0.129739	214	214	0.0182465	0.0426019
Bdellovibrio	Days_from_AUG_3_2020	Days_from_AUG_3_2020	0.485091	0.204453	214	214	0.0189146	0.0439681
Citrobacter	Days_from_AUG_3_2020	Days_from_AUG_3_2020	0.293045	0.116075	214	214	0.0194585	0.0450349
Hylemonella	Days_from_AUG_3_2020	Days_from_AUG_3_2020	0.409538	0.158936	214	214	0.0198258	0.0454926
Candidatus Endolissoclinum	Days_from_AUG_3_2020	Days_from_AUG_3_2020	-0.425369	0.179754	214	214	0.0198279	0.0454926
Aliarcobacter	Days_from_AUG_3_2020	Days_from_AUG_3_2020	0.395561	0.163832	214	214	0.0202658	0.0462968
Antarcticibacterium	Days_from_AUG_3_2020	Days_from_AUG_3_2020	-0.517019	0.220462	214	214	0.0207867	0.047213
Simplicispira	Days_from_AUG_3_2020	Days_from_AUG_3_2020	0.548622	0.160563	214	214	0.020845	0.047213
Desulfurobacterium	Days_from_AUG_3_2020	Days_from_AUG_3_2020	0.489348	0.208026	214	211	0.0219565	0.049519

### Sheet: Virus_MAASLIN
feature	metadata	value	coef	stderr	N	N.not.0	pval	qval
Astrovirus MLB1	Days_from_AUG_3_2020	Days_from_AUG_3_2020	3.6978	0.463712	214	121	2.87e-13	4.02e-11
Beihai permutotetra like virus 2	Days_from_AUG_3_2020	Days_from_AUG_3_2020	2.09409	0.401049	214	182	4.58e-07	3.2e-05
Megavirus chiliensis	Days_from_AUG_3_2020	Days_from_AUG_3_2020	-1.94219	0.496407	214	174	0.000123755	0.00433141
Wuhan insect virus 23	Days_from_AUG_3_2020	Days_from_AUG_3_2020	1.56259	0.336438	214	175	0.000117156	0.00433141
Hubei picorna like virus 62	Days_from_AUG_3_2020	Days_from_AUG_3_2020	2.15265	0.579863	214	159	0.000298294	0.00488724
Zygocactus virus X	Days_from_AUG_3_2020	Days_from_AUG_3_2020	1.41309	0.381722	214	166	0.000314179	0.00488724
Hubei picorna like virus 63	Days_from_AUG_3_2020	Days_from_AUG_3_2020	2.17123	0.577918	214	164	0.000254482	0.00488724
Carnation mottle virus	Days_from_AUG_3_2020	Days_from_AUG_3_2020	1.9449	0.51619	214	185	0.000273758	0.00488724
Youcai mosaic virus	Days_from_AUG_3_2020	Days_from_AUG_3_2020	1.40875	0.376366	214	189	0.000278677	0.00488724
Klebsiella virus Miro	Days_from_AUG_3_2020	Days_from_AUG_3_2020	-1.66351	0.469678	214	131	0.000505377	0.00643207
uncultured crAssphage	Days_from_AUG_3_2020	Days_from_AUG_3_2020	-1.8378	0.516883	214	213	0.00046637	0.00643207
Klebsiella virus KP27	Days_from_AUG_3_2020	Days_from_AUG_3_2020	-1.90373	0.543999	214	144	0.000581551	0.00678477
Acinetobacter phage Acj61	Days_from_AUG_3_2020	Days_from_AUG_3_2020	-1.74892	0.511797	214	192	0.000759889	0.00759889
Pitaya virus X	Days_from_AUG_3_2020	Days_from_AUG_3_2020	1.35915	0.369866	214	177	0.000721691	0.00759889
Pandoravirus inopinatum	Days_from_AUG_3_2020	Days_from_AUG_3_2020	-1.55445	0.46492	214	162	0.000987389	0.00921563
Tobacco mosaic virus	Days_from_AUG_3_2020	Days_from_AUG_3_2020	1.17331	0.354561	214	195	0.00118636	0.00940718
Klebsiella virus PMBT1	Days_from_AUG_3_2020	Days_from_AUG_3_2020	-1.47715	0.448914	214	122	0.00120949	0.00940718
Pseudomonas phage 201phi2 1	Days_from_AUG_3_2020	Days_from_AUG_3_2020	-1.61387	0.485188	214	175	0.00108309	0.00940718
Cactus virus X	Days_from_AUG_3_2020	Days_from_AUG_3_2020	1.43471	0.436375	214	185	0.00144665	0.0106595
Hubei picorna like virus 61	Days_from_AUG_3_2020	Days_from_AUG_3_2020	2.15067	0.667025	214	164	0.0016262	0.0108413
Paprika mild mottle virus	Days_from_AUG_3_2020	Days_from_AUG_3_2020	1.22027	0.380007	214	182	0.00160586	0.0108413
Bell pepper mottle virus	Days_from_AUG_3_2020	Days_from_AUG_3_2020	1.07708	0.333154	214	204	0.00318972	0.0194157
Microbacterium phage Burro	Days_from_AUG_3_2020	Days_from_AUG_3_2020	-1.57947	0.528784	214	157	0.00317279	0.0194157
Pseudomonas virus PspYZU08	Days_from_AUG_3_2020	Days_from_AUG_3_2020	-1.38068	0.462525	214	109	0.0035167	0.0198415
Tomato mosaic virus	Days_from_AUG_3_2020	Days_from_AUG_3_2020	1.06733	0.356028	214	210	0.00354313	0.0198415
Rehmannia mosaic virus	Days_from_AUG_3_2020	Days_from_AUG_3_2020	0.898688	0.307689	214	188	0.00436217	0.0234886
Pandoravirus salinus	Days_from_AUG_3_2020	Days_from_AUG_3_2020	-1.3375	0.465964	214	167	0.00454334	0.023558
Klebsiella virus Matisse	Days_from_AUG_3_2020	Days_from_AUG_3_2020	-1.49645	0.523212	214	146	0.00473534	0.0236767
Flavobacterium phage vB_FspS_laban6 1	Days_from_AUG_3_2020	Days_from_AUG_3_2020	-1.62279	0.574858	214	148	0.00528403	0.0255091
Tomato mottle mosaic virus	Days_from_AUG_3_2020	Days_from_AUG_3_2020	1.11554	0.401117	214	202	0.00601851	0.0280864
Moumouvirus	Days_from_AUG_3_2020	Days_from_AUG_3_2020	-1.23214	0.450152	214	188	0.00685376	0.0299852
Potato virus S	Days_from_AUG_3_2020	Days_from_AUG_3_2020	1.30599	0.467042	214	163	0.00677934	0.0299852
Tobacco mild green mosaic virus	Days_from_AUG_3_2020	Days_from_AUG_3_2020	0.962868	0.35698	214	206	0.00828072	0.0342803
Tomato brown rugose fruit virus	Days_from_AUG_3_2020	Days_from_AUG_3_2020	0.859151	0.318849	214	214	0.00838553	0.0342803
Rhodobacter virus RcTitan	Days_from_AUG_3_2020	Days_from_AUG_3_2020	-1.565	0.589004	214	140	0.00857007	0.0342803
Pseudomonas virus EL	Days_from_AUG_3_2020	Days_from_AUG_3_2020	-1.32284	0.500215	214	151	0.0092386	0.0359279
Pepper mild mottle virus	Days_from_AUG_3_2020	Days_from_AUG_3_2020	0.748045	0.278358	214	213	0.0103169	0.0390367
Melon necrotic spot virus	Days_from_AUG_3_2020	Days_from_AUG_3_2020	0.990469	0.366344	214	200	0.0126947	0.0467701

### Sheet: HUMANN3_PATHWAYS_MAASLIN
feature	metadata	value	coef	stderr	N	N.not.0	pval	qval
PWY 5022 4-aminobutanoate degradation V	Days_from_AUG_3_2020	Days_from_AUG_3_2020	0.827142	0.122289	199	103	1.49e-10	3.08e-08
PWY 7388 octanoyl acyl carrier protein biosynthesis	Days_from_AUG_3_2020	Days_from_AUG_3_2020	0.827014	0.164258	199	144	1.09e-06	0.000111889
PWY 7664 oleate biosynthesis IV anaerobic	Days_from_AUG_3_2020	Days_from_AUG_3_2020	0.831096	0.17463	199	144	3.78e-06	0.000259885
FASYN ELONG PWY fatty acid elongation saturated	Days_from_AUG_3_2020	Days_from_AUG_3_2020	0.793816	0.171384	199	144	6.62e-06	0.000272877
PWY 6282 palmitoleate biosynthesis I from 5Z dodec 5 enoate	Days_from_AUG_3_2020	Days_from_AUG_3_2020	0.831751	0.178894	199	144	6.13e-06	0.000272877
GLYCOGENSYNTH PWY glycogen biosynthesis I from ADP D Glucose	Days_from_AUG_3_2020	Days_from_AUG_3_2020	0.521095	0.116245	199	124	1.26e-05	0.000431975
PPGPPMET PWY ppGpp metabolism	Days_from_AUG_3_2020	Days_from_AUG_3_2020	-1.0301	0.277557	199	115	0.000298955	0.00879782
OANTIGEN PWY O antigen building blocks biosynthesis E coli	Days_from_AUG_3_2020	Days_from_AUG_3_2020	0.318777	0.0935546	199	139	0.000803648	0.0183946
PWY0 1296 purine ribonucleosides degradation	Days_from_AUG_3_2020	Days_from_AUG_3_2020	0.564865	0.164584	199	113	0.00073148	0.0183946
DENITRIFICATION PWY nitrate reduction I denitrification	Days_from_AUG_3_2020	Days_from_AUG_3_2020	0.705578	0.209176	199	128	0.00154917	0.0319129
FAO PWY fatty acid beta oxidation I generic	Days_from_AUG_3_2020	Days_from_AUG_3_2020	1.27927	0.370339	199	133	0.00179216	0.0335623
PWY 4984 urea cycle	Days_from_AUG_3_2020	Days_from_AUG_3_2020	0.382077	0.121714	199	135	0.00196036	0.0336528
PWY 5189 tetrapyrrole biosynthesis II from glycine	Days_from_AUG_3_2020	Days_from_AUG_3_2020	0.496897	0.160229	199	143	0.00221023	0.0350237
